# Clonal associations of lymphocyte subsets and functional states revealed by single cell antigen receptor profiling of T and B cells in rheumatoid arthritis synovium

**DOI:** 10.1101/2023.03.18.533282

**Authors:** Garrett Dunlap, Aaron Wagner, Nida Meednu, Fan Zhang, A. Helena Jonsson, Kevin Wei, Saori Sakaue, Aparna Nathan, Accelerating Medicines Partnership Program: Rheumatoid Arthritis and Systemic Lupus Erythematosus (AMP RA/SLE) Network, Vivian P. Bykerk, Laura T. Donlin, Susan M. Goodman, Gary S. Firestein, David L. Boyle, V. Michael Holers, Larry W. Moreland, Darren Tabechian, Costantino Pitzalis, Andrew Filer, Soumya Raychaudhuri, Michael B. Brenner, Andrew McDavid, Deepak A. Rao, Jennifer H. Anolik

**Affiliations:** Division of Rheumatology, Inflammation, and Immunity, Brigham and Women’s Hospital and Harvard Medical School; Boston, MA, USA; Department of Biostatistics and Computational Biology, University of Rochester School of Medicine and Dentistry; Rochester, NY, USA; Division of Allergy, Immunology and Rheumatology, University of Rochester Medical Center; Rochester, NY, USA; Center for Data Sciences, Brigham and Women’s Hospital; Boston, MA, USA; Division of Genetics, Department of Medicine, Brigham and Women’s Hospital; Boston, MA, USA; Department of Biomedical Informatics, Harvard Medical School; Boston, MA, USA; Broad Institute of MIT and Harvard; Cambridge, MA, USA; Division of Rheumatology and the Center for Health Artificial Intelligence, University of Colorado School of Medicine; Aurora, CO, USA; Hospital for Special Surgery; New York, NY, USA; Weill Cornell Medicine; New York, NY, USA; Division of Rheumatology, Allergy, and Immunology, University of California, San Diego; La Jolla, CA, USA; Division of Rheumatology, University of Colorado School of Medicine; Aurora, CO, USA; Division of Rheumatology and Clinical Immunology, University of Pittsburgh School of Medicine; Pittsburgh, PA, USA; Centre for Experimental Medicine & Rheumatology, William Harvey Research Institute, Queen Mary University of London; London, UK; Rheumatology Research Group, Institute for Inflammation and Ageing, University of Birmingham, NIHR Birmingham Biomedical Research Center and Clinical Research Facility, University of Birmingham, Queen Elizabeth Hospital; Birmingham, UK; Versus Arthritis Centre for Genetics and Genomics, Centre for Musculoskeletal Research, Manchester Academic Health Science Centre, The University of Manchester; Manchester, UK

## Abstract

Rheumatoid arthritis (RA) is an autoimmune disease initiated by antigen-specific T cells and B cells, which promote synovial inflammation through a complex set of interactions with innate immune and stromal cells. To better understand the phenotypes and clonal relationships of synovial T and B cells, we performed single-cell RNA and repertoire sequencing on paired synovial tissue and peripheral blood samples from 12 donors with seropositive RA ranging from early to chronic disease. Paired transcriptomic-repertoire analyses highlighted 3 clonally distinct CD4 T cells populations that were enriched in RA synovium: T peripheral helper (Tph) and T follicular helper (Tfh) cells, CCL5+ T cells, and T regulatory cells (Tregs). Among these cells, Tph cells showed a unique transcriptomic signature of recent T cell receptor (TCR) activation, and clonally expanded Tph cells expressed an elevated transcriptomic effector signature compared to non-expanded Tph cells. CD8 T cells showed higher oligoclonality than CD4 T cells, and the largest CD8 T cell clones in synovium were highly enriched in *GZMK*+ cells. TCR analyses revealed CD8 T cells with likely viral-reactive TCRs distributed across transcriptomic clusters and definitively identified MAIT cells in synovium, which showed transcriptomic features of TCR activation. Among B cells, non-naive B cells including age-associated B cells (ABC), *NR4A1+* activated B cells, and plasma cells, were enriched in synovium and had higher somatic hypermutation rates compared to blood B cells. Synovial B cells demonstrated substantial clonal expansion, with ABC, memory, and activated B cells clonally linked to synovial plasma cells. Together, these results reveal clonal relationships between functionally distinct lymphocyte populations that infiltrate RA synovium.
