## Supplementary material for "Clonal associations of lymphocyte subsets and functional states revealed by single cell antigen receptor profiling of T and B cells in rheumatoid arthritis synovium": Table S1

study_ID	AMP_ID	synovial_collection	blood_collection	method	tissue_location	age	sex	ethnicity	race	smoking_history	RA_duration	krenn_inflammation	cdai_V0	CTAP	pathotype	treatment_group	Methotrexate_V0	Sulfasalazine_V0	Hydroxychloroquine_V0	Leflunomide_V0	Azathioprine_V0	Prednisone_V0	TNFi_V0	DMARD_V0	bDMARD_V0	nbDMARD_V0	other_nbDMARD_V0	other_bDMARD_V0	seropositive	blood_cells_QC	synovial_cells_QC
RA01	300-0150	Yes	Yes	Synovectomy	Wrist	28	Female	not_hispanic	white	No	1.465753425	2.67	22	M	Lymphoid	MTX failure	No	No	No	No	No	Yes	No	No	No	No	No	No	Yes	4586	5188
RA02	300-0171	Yes	Yes	Synovectomy	MCP	72	Female	not_hispanic	white	No	40.93150685	2.67	23	M	Lymphoid	MTX failure	Yes	No	No	No	No	No	No	Yes	No	Yes	No	No	Yes	3964	4123
RA03	300-0173	Yes	Yes	Synovectomy	Wrist	66	Female	not_hispanic	white	Yes	1.84109589	2.33	10.5	F	Lymphoid	Naïve	No	No	No	Yes	No	No	No	Yes	No	Yes	Yes	No	Yes	4648	1912
RA04	300-0174	Yes	Yes	Synovectomy	Wrist	80	Female	not_hispanic	white	Yes	23.18630137	2.67	21	E + F + M	No info	TNF failure	No	No	No	Yes	No	No	Yes	Yes	Yes	Yes	Yes	No	Yes	4350	1302
RA05	300-0392	Yes	Yes	Biopsy	Knee	61	Female	hispanic_latino	white	No	19.38082192	2.67	17	T + B	Lymphoid	TNF failure	Yes	No	No	No	No	No	Yes	Yes	Yes	Yes	No	No	Yes	3442	2823
RA06	300-0410	Yes	Yes	Biopsy	Knee	43	Female	hispanic_latino	asian_white	No	6.632876712	2	64	T + F	Lymphoid	MTX failure	Yes	No	No	No	No	Yes	No	Yes	No	Yes	No	No	Yes	5625	4825
RA07	300-0414	Yes	Yes	Biopsy	Knee	65	Female	hispanic_latino	white	No	0.128767123	0.33	43	F	Pauci-Immune	TNF failure	No	No	No	Yes	No	No	Yes	Yes	Yes	Yes	Yes	No	Yes	4375	804
RA08	300-0416	Yes	No	Biopsy	Knee	64	Female	not_hispanic	black.african.american	Yes	0.44109589	2	37.2	T + F	Lymphoid	Naïve	No	Yes	Yes	No	No	No	No	Yes	No	Yes	Yes	No	Yes	N/A	4297
RA09	300-1883	Yes	No	Biopsy	Knee	73	Female	not_hispanic	white	Yes	1.049315068	N/A	17.9	T + F	Lymphoid	Naïve	No	No	No	No	No	No	No	No	No	No	No	No	Yes	N/A	4379
RA10	300-1930	Yes	Yes	Biopsy	Knee	68	Female	not_hispanic	white	No	0	2.33	28.3	M	Lymphoid	Naïve	No	No	No	No	No	No	No	No	No	No	No	No	No	6601	1131
RA11	301-0174	Yes	Yes	Arthroplasty	No info	75	Male	not_hispanic	white	No info	50.61369863	No info	11	No info	No info	No info	No info	No info	No info	No info	No info	No info	No info	No info	No info	No info	No info	No info	No info	5808	1718
RA12	301-0270	Yes	Yes	Arthroplasty	No info	68	Female	not_hispanic	white	No info	23.99726027	No info	22	No info	No info	No info	No info	No info	No info	No info	No info	No info	No info	No info	No info	No info	No info	No info	No info	5109	2149
