## Supplementary material for "Clonal associations of lymphocyte subsets and functional states revealed by single cell antigen receptor profiling of T and B cells in rheumatoid arthritis synovium": Table S3

### Sheet: CD4+ T Cell Signatures
Naive	TCR	Effectorness	Cytotoxicity	ISG	Proliferation	Th17	Tfh	Stemness	Activation
GSE11057_NAIVE_VS_EFF_MEMORY_CD4_TCELL_UP	Elliot et al, 2021	Cano-Gamez et al, 2020	Hashimoto et al, 2019	Chiche et al, 2014	Li et al, 2019	Seumois et al, 2020	Locci et al, 2013	Pace et al, 2018	GOBP_T_CELL_ACTIVATION (GO:0042110)
AARS1	GM12534	TNFRSF18	GZMA	BATF2	ANLN	CTSH	CXCR5	ABCB1A	ABL1
ABLIM1	IL21	LMNA	GZMB	IFI44L	ASPM	CCR6	CXCL13	KAT6A	ADA
ACER1	GM43822	GNLY	GZMH	XAF1	BIRC5	LGALS3	TOX2	RRAS	ADAM17
ACSS2	MT2	IQCG	PRF1	OASL	CCNA2	IL2RA	ICA1	ABCB1B	ADAM8
ACTN1	CTLA4	HOPX	NKG7	IFI44	CCNB1	EMP3	PDCD1	KLF4	AGER
ADGRA3	IFNG	GZMA	GNLY	OAS2	CCNB2	EED	FAM43A	SALL4	AIF1
AEBP1	MT1	TMEM173	CD40LG	TRIM6	CCND1	S100A4	SCGB3A1	ALPL	AIRE
AFF3	A230072C01RIK	HLA-DRA	KLRG1	HES4	CD63	C10orf128	ASCL2	LDHA	AKT1
AGMAT	CRYBG1	HLA-DRB1	KLRB1	OTOF	CDC20	S100A6	CHI3L2	SATB1	ANXA1
AIF1	CXCL9	HLA-DQA1	ITGAL	DDX60	CDCA8	MYO1G	CDK5R1	ANTXR2	AP3B1
AK5	SMIM3	HLA-DPB1		IFITM3	CDKN3	CCNG2	CEBPA	LDHB	AP3D1
ALS2CL	IL12RB2	ACTB		IFIT3	CENPE	IL1R1	GNG4	SETBP1	APBB1IP
AMN1	GZMB	CTSW		CXCL10	CENPF	GNA15	CXXC5	ARL4C	ARG1
APBA2	CCL4	C10orf128		SERPING1	CEP55	LGALS1	GFOD1	LDHC	ARG2
ARMCX2	SERPINB6B	IFNG		SPATS2L	CKAP2L	LMNA	TIGIT	SETDB1	ATG5
ATM	SERPINB9	GZMB		RSAD2	DLGAP5	ANXA2	POU2AF1	ATR	ATP7A
BACH2	CRABP2	NFKBIA		LY6E	FOXM1	KCNN4	ATP9A	LDHD	AZI2
BEND5	TIMP1	LGMN		OAS1	GTSE1	LMO4	KIAA1671	SKIL	B2M
BNIP3L	SOCS3	CCL5		IFIT1	H2AFZ	SOCS2	SGPP2	BAALC	BAD
CAMK4	CETN4	CCL4		OAS3	HIST1H1B	PTPN13	BCL6	LECT1	BATF
CCDC110	EGLN3	NKG7		CMPK2	HIST1H1C	PROK2	EGR2	SMARCAD1	BAX
CCDC3	LY6C1	EPAS1		HERC5	HIST1H1D	MAP3K4	LGMN	BASP1	BCL10
CD55	IL10	CSF2		MX1	HIST1H1E	DSE	CD79A	LPIN1	BCL11B
CD7	CHST11	CCL3		2022-09-04	HIST1H2AJ	POLR2L	KIAA1324	SOX2	BCL2
CD8B	MALT1			HERC6	HIST1H4C	TMSB10	NFATC1	BCL6	BCL3
CDCA7L	GM14005			IFITM1	HJURP	CDCA7	MYL6B	LY6A	BCL6
CENPV	LIF			TRIM5	HMGB1	CHN1	BCAT1	SPON1	BMP4
CEP41	CPD			EIF2AK2	HMGB1P5	DYNLL1	CTLA4	BUB1	BTLA
CERS6	MAF			AIM2	HMGB2	ZNRF1	KCNK5	LY6E	BTN2A2
CHI3L2	RORA			MT1A	HMMR	SOS1	CTTN	STAT3	BTN3A1
CHMP7	IL1RL1			MOV10	KIAA0101	PLP2	LAG3	CCR7	CAMK4
CHST2	LPAR3			CCL8	KIF11	ADPRH	ICOS	MAP3K8	CARD11
CLCN5	B930095G15RIK			HELZ2	KIF14	HLF	THADA	TBX21	CASP3
CNKSR2	ARMCX6			ZBP1	KIF15	FAM129A	LHFPL2	CCR9	CASP8
CRLF3	JAML			WARS	KIF2C	C4orf32	MAF	MAPK12	CAV1
CRTC3	SERPINA3G			LAP3	LMNA	TSPO	ID3	TBX3	CBFB
DACT1	IKZF4			TNFSF10	MCM3	ACTN4	TRIB1	CD27	CBLB
DBH-AS1	ATP2B4			GBP1	MKI67	PDCD5	BTLA	MCM3AP	CCDC88B
DCAF16	ELL2			STAT1	NCAPG	JAKMIP1	SLC9A9	TCF3	CCL19
DDR1	GM37368			FBXO6	NUSAP1	ADAM12	CAV1	DOCK9	CCL2
DENND2D	IL2			PARP10	PCNA	ALDOC	SH2D1A	MCOLN2	CCL21
DEPDC7	FRMD4B			TRIM22	PLK1	BAD	SH3TC1	TCL1	CCL5
DNHD1	GM17322			GBP3	PRC1	RORC	MAGEH1	DUSP9	CCND3
DNMT3A	NEB			ZNF684	RRM2	FURIN	ST8SIA1	MYC	CCR2
EDAR	LY6A			CARD17	SMC4	MAF	IKZF3	TDGF1	CCR6
EEF1G	PIP5K1B			GALM	STMN1	SYT11	IGFBP4	EOMES	CCR7
EFNA1	PLAUR			DHX58	TK1	GADD45GIP1	NMB	NANOG	CCR9
ELFN2	RGS1			CEACAM1	TOP2A	CKS2	TBC1D4	TERT	CD151
ENOSF1	PLSCR1			UBE2L6	TPX2	HN1	TRIM8	ESRRB	CD160
ENSG00000272693	RAB20			APOL6	TUBA1B	HRH4	CCDC50	NCOR2	CD1C
EPHA1	GBP5			SOCS1	TUBB	NDUFB7	MYH10	TIGIT	CD1D
FAM117B	TMEM35A			DDX58	TYMS	NDUFA13	PTPN11	EVL	CD2
FBXL12	TNFRSF26			TNFAIP6	UBE2C	PFKFB3	FAM46C	NR0B1	CD209
FCGRT	AP5B1			IDO1		PLEKHG1	ITM2A	TNFAIP2	CD24
FCMR	CREM			GBP6		PPP1R14B	FABP5	FAS	CD27
FLNB	CXCR3			STAT2		DUS3L	SPSB1	NR1D2	CD274
FOXP1	IIGP1			TIMM10		EZH2	ODC1	TNFRSF1B	CD276
GAL3ST4	NRP1			PARP12		OSBPL1A	MERTK	FGF2	CD28
GGT7	STAT4			PARP9		RORA	FBLN7	P2RY14	CD300A
GP5	PRDM1			GBP4		FLNA	SERTAD2	TRAF1	CD3D
GPRASP1	GLRX			IFIH1		SETD7	TOX	FUT4	CD3E
GRAP	PXMP4			IRF7		SYNGR3	CORO1B	PAX6	CD3G
H1-0	GM43237			PARP14		IMP4	SCD	TRAF4	CD4
HIPK2	NKG7			IFIT2		MLLT4	SHISA2	GZMK	CD40LG
HIVEP1	GM43753			IFI35		TBXAS1	RAB27A	PCGF2	CD44
IGF1R	GLIPR2			IFIT5		MRPL34	FAM167A	TRIB2	CD46
IGIP	F730043M19RIK			ZNFX1		NPDC1	STX11	HAND1	CD47
IL6ST	RELL1			PHF11		XRCC3	LRRC1	PLEKHA5	CD5
IPCEF1	PDE4B			ACTA2		ZFYVE28	PTTG1	TXNIP	CD55
ITGA6	FRAT2			SP140		TOR1A	CD200	HESX1	CD6
KBTBD11	GBP2			ABCA1		NBEAL2	KIAA0101	PODXL	CD7
KLF7	ACSL6			TCN2		GPR15	LIMS1	IER3	CD70
KLHDC1	LDHD			ZC3HAV1		LRP12	SLC7A5	POU5F1	CD74
KLHL13	TGM2			HSH2D		SBF1	PON2	ZFP42	CD80
KLHL2	ARID5B			GBP2		RNH1	FKBP5	IL2RB	CD81
KLHL3	PDE11A			RHBDF2		ARHGAP31	NAB1	POU6F1	CD83
KPNA5	RORC			TMEM140		LINC00341	PFKFB3	ZFX	CD86
KRT18	ARHGEF10			ADAR		CD58	DUSP6	IL7R	CD8A
KYAT1	ARAP2			BTN3A1		SSBP4	AIM2	PRKCE	CD8B
LAGE3	TBKBP1			LGALS9		MCF2L2	GADD45G	ZIC3	CDC42
LAMA5	TRPS1			NBN		CAPG	COL6A3	IRF4	CDH26
LEF1	KLF6			TYMP		MYO18A	FAM179A	REST	CEACAM1
LEF1-AS1	CENPI			SRBD1		SPSB1	PHGDH	IRF8	CEBPB
LINC01089	ITGB8			NCOA7		FUT7	NUDT7	RIF1	CGAS
LINC01550	FES			UNC93B1		TYMP	RNF19A	JARID2	CHD7
LRRN3	SEMA7A			SP100		TRIM59	DUSP2	RNF138	CLC
LTBP3	TMCC3			DHRS9		AMPD2	PAQR4		CLEC4A
LZTS3	CASP6			TRANK1		CLDND1	PPP1CC		CLEC4G
MAML2	TREML2			NT5C3A		CAMTA1	SLC25A46		CLEC7A
MANSC1	LBH			ASPRV1		EVC2	CARHSP1		CLECL1
ME3	NFIL3			IRF9		VPS37C	HES6		CLPTM1
MEF2A	SOCS1			REC8		CORO1B	H1F0		CORO1A
MGA	HS3ST3B1			RNF213		C11orf49	SRGN		CR1
MLLT3	IL18RAP			ISG20		MAPK11	CDCA7		CRTAM
MMAB	TRIB2			DYNLT1		MARS	SIRPG		CSK
MPP1	GM12250			TRIM56		NEDD4L	MT1E		CTLA4
MTHFD2L	TMEM140			TRIM38		RELT	CD38		CTPS1
MTMR9LP	TBX21			PSMB9		SDC4	ASB2		CTSL
MYB	KCNF1			CPT1B		MRPL41	KIFC1		CXADR
NBEA	ID2			BST2		HPGD	RDH10		CYP26B1
NDFIP1	ICOS			NMI		A1BG	LRMP		CYRIB
NEMP1	ELOVL6			RBCK1		RNF166	DDIT4		DDOST
NFKBIZ	ASB2			TRAFD1		CDC42BPB	P2RY11		DLG1
NIPAL3	KCTD12			TRIM21		BCAT2	NUCB2		DLG5
NOG	GM37039			CARD16		DENND3	TMEM2		DLL4
NPAS2	RNASEL			CHMP5		MAP1S	ACTA2		DNAJA3
NUCB2	GM8000			TAP2		PNKP	SERPINE2		DOCK2
NUDT12	PTPN4			SP110		B4GALT5	CASP9		DOCK8
OBSCN-AS1	TENT5C			GADD45B		PLEC	INPP1		DPP4
PADI4	ABCD4			TAP1		C2orf76	SGCE		DROSHA
PCED1B	GBP3					JAKMIP2	MTUS1		DTX1
PCSK5	ZFP703					NME6	GRAMD3		DUSP10
PDCD4-AS1	TNIP3					LENG8	AFF3		DUSP3
PDE3B	GBP7					S100A11	NCALD		EBI3
PDE7A	CSRNP1					USP46	ANKRD55		EFNB1
PDE7B	A430072P03RIK					GNB2	AGMAT		EFNB3
PDE9A	ENC1					PHTF2	TRIM32		EGR1
PDK1	DDR1					ST6GALNAC2	CPA5		EGR3
PHGDH	LPXN					WIPI1	MAPK6		EIF2AK4
PIGL	KLHL6					DUSP4	NDFIP2		ELF4
PIK3CD	IGTP					METTL21A	UBE2E3		ENTPD7
PIK3IP1	IL18R1					FOXP3	SEPN1		EOMES
PITPNM2	APAF1					TTYH2	LIMS2		EPO
PLAC8	FOSL1					PSMD4	NETO2		ERBB2
PLAG1	GM37266					FAS	GLCCI1		F2RL1
PLXDC1	ANGPTL2					PLEKHF1	FAAH2		FADD
PRICKLE2	IL7R					CPNE7	RPL39L		FANCA
PRKCA	KAT2B					PHLDA1	SSH2		FANCD2
PRRT1	SSH2					RRP12	PHACTR2		FCER1G
PRXL2A	GM14718					MCRS1	ERMP1		FCGR2B
RAB3GAP1	MARCKS					ZBTB7B	TNFRSF18		FGL1
RAB43	DOP1B					RABAC1	ANKS1B		FGL2
RAPGEF6	IRGM1					LMF2	SOCS1		FKBP1A
RBM11	AGPAT4					OGG1	FEN1		FKBP1B
RBM27	GM37745					RFXANK	PYHIN1		FLOT2
RGS10	CEBPB					AP1G2	PTPN13		FOXJ1
RIN3	A430078G23RIK					PFKL	QPRT		FOXN1
RNF157-AS1	GM44292					OPA3	ACTN1		FOXP1
ROBO3	STK38L					MAN1B1	MYO5A		FOXP3
RPS5	SIK3					ACAP1	POMT1		FUT7
SATB1	IGFBP4					HDAC10	LAT		FYN
SCARB1	FOXP3					GABBR1	SYT11		FZD5
SCML2	GM15558					CLU	BCAS4		FZD7
SDHAP2	RUNX2					CORO2A	INSIG1		GATA3
SERTAD2	KLHL3					SH3TC1	WSB2		GBA
SERTM1	TENT5A					FNBP1L	RAB11FIP1		GLI2
SETD1B	ARID5A					ANO9	NR3C1		GLI3
SFMBT2	FURIN					DZIP3	TRAF3IP2		GLMN
SFXN2	RAMP3					RAB11FIP5	GINS2		GNRH1
SLC12A6	ATF6					PIDD	RFC5		GPAM
SLC16A10	HIF1A					RAPH1	FAM110A		GPNMB
SLC25A37	TRP53INP1					CRIP1	RILPL2		GPR183
SLC8B1	RETREG1					TRAPPC5	IL2RB		GPR89A
SNHG32	OAS2					HK1	ASAP1		GPR89B
SNHG7	5830444F18RIK					MIR22HG	GK		GRAP2
SNN	SATB1					MVP	TSPAN5		GRB2
SNPH	IRF8					STX1A	ALDH5A1		GSN
SPTBN1	GM43982					LPAR6	TIAM1		HAVCR2
SREBF1	E430014B02RIK					FRY	CBLB		HES1
TAF4B	PML					CRY1	CLINT1		HFE
TARBP1	RNF125					KATNAL1	SMPDL3A		HHLA2
TBC1D32	CHST2					TRIM35	SIPA1L2		HLA-A
TBL1X	GM37248					PLCD1	JARID2		HLA-DMB
TCF7	CEMIP2					MOSPD2	ORMDL3		HLA-DOA
TECPR1	MAPKBP1					POLR3K	TSHR		HLA-DPA1
TET3	FOSL2					ELK3	BAZ2B		HLA-DPB1
TGFBR2	HK2					B3GNT5	ATP6V1D		HLA-DRA
TMEM198B	MICAL1					MICAL2	ZFPM1		HLA-DRB1
TMEM245	MXD1					ANKS1B	TM2D3		HLA-DRB3
TMEM272	HK1					ISYNA1	RAB37		HLA-E
TMEM41B	GADD45G					PPARG	GPR19		HLA-G
TOM1L2	GM19585					CTLA4	F2R		HLX
TOP1MT	MCTP2					INPP5F	SRPK2		HMGB1
TPCN1	CDKN1A					RCBTB2	BIK		HSPD1
TRABD2A	POU6F1					PER3	FBXO33		HSPH1
TRMT13	2010111I01RIK					ALOX5AP	MAPKAPK3		ICAM1
TTC28	IL10RA					GNRH1	PTPN2		ICOS
TTN	GK					ROGDI	LBH		ICOSLG
TUG1	C230085N15RIK					AMY2B	PTPN7		IDO1
UBE2B	GM43011					TEC	UBE2G1		IFNA1
UBE2E2	MFHAS1					ATG2A	FHL2		IFNA10
USP11	SAMD4					ILK	TJP2		IFNA13
USP44	IL6ST					ZC2HC1A	IFNAR2		IFNA14
VNN2	TANC1					KIFC2	VOPP1		IFNA16
ZBTB18	CALCRL					NPHP4	IRF4		IFNA17
ZNF138	CHMP4B					WNT10A	CDK6		IFNA2
ZNF253	IL2RA					MOB2	HIF1A		IFNA21
ZNF275	ZEB2					CRIP2	P2RX5		IFNA4
ZNF43	TIPARP					FRG1	CXCR4		IFNA5
ZNF439	PELI1					TM9SF1	TMEM99		IFNA6
ZNF496	ETV6					CTTNBP2NL	FYN		IFNA7
ZNF506	VPS54					ARFGAP1	DCUN1D3		IFNA8
ZNF510	TNFAIP8					DECR2	BATF		IFNB1
ZNF516	KLHDC2					NR1D1	CDT1		IFNE
ZNF563	MAP3K8					KCNQ1OT1	GFI1		IFNG
ZNF708	GPR68					MIAT	ARHGAP10		IFNK
ZNF763	CD53					ZNF668	PRKCZ		IFNL1
ZNF780B	DLG3					DGKA	IL6R		IFNW1
	IRGM2					DPM3	LTA		IGF1
	IFI47					MLF1	KPNA2		IGF2
	S100A6					FAM53B	PPP2R5C		IGFBP2
	CALHM6					FAM13A	PPP1R16B		IHH
	GIMAP1OS					SIGIRR	VWA5A		IL10
	IRF4					SPATS2L	FAM160B1		IL12A
	GM37593					ZC3H12D	TMEM64		IL12B
	GM42514					GLUL	MBOAT1		IL12RB1
	SLAMF7					EPHB6	FAM134B		IL15
	AIG1					RARG	TP53INP1		IL18
	GM42735					TNFRSF9	RYR1		IL18R1
	SYDE2					VCL	AKAP13		IL1A
	GM42463					CD109	PCNA		IL1B
	CLIC4					TBC1D4	HIST1H2BD		IL1RL2
	IFI203					TSHZ2	HES4		IL2
	SAMHD1					ISG15	NAP1L4		IL20RB
	GM43005						PLCH2		IL21
	IFI208						GAPDH		IL23A
	ZBP1						HECW2		IL23R
	SLFN10-PS						TRIB2		IL27
	TOX2						SAT1		IL27RA
	GM43010						SLC29A1		IL2RA
	CAMK2D						ZFP91		IL36B
	LANCL2						RACGAP1		IL4
	SNORA68						MCM2		IL4R
	AW112010						SFXN1		IL6
	GM37881						IL21		IL6R
	AHR								IL6ST
	FAM241A								IL7
	S100A4								IL7R
	GGTA1								INS
	DOCK10								IRF1
	A630081D01RIK								IRF4
	GM42515								ITGAL
	SAT1								ITK
	GFI1								ITPKB
	PGM2								JAG2
	GM37176								JAK3
	GBP4								JAML
	ACVR1B								JMJD6
	CDK6								KAT2A
	GM43761								KIF13B
	MLLT3								KIT
	CD9								KLRC1
	GM38062								KLRC4-KLRK1
	ANKRD50								KLRK1
	METRN								LAG3
	IQGAP2								LAPTM5
	SYTL3								LAT
	CD40LG								LAX1
	DAP								LCK
	IL2RB								LCP1
	GM26771								LEF1
	GM43009								LEP
	KIF15								LEPR
	CARHSP1								LFNG
	GM36931								LGALS1
	SGK1								LGALS3
	YPEL5								LGALS7B
	ELK1								LGALS9
	CHD7								LGALS9B
	GM37645								LGALS9C
	PRELID2								LIG4
	IL12RB1								LILRB1
	STAT2								LILRB2
	GM1966								LILRB4
	PQLC1								LMBR1L
	SNORA57								LMO1
	RAB11FIP3								LOXL3
	FOXO1								LRRC32
	IFI206								LY9
	TWSG1								LYN
	MLEC								MAD1L1
	HILPDA								MAFB
	MLLT11								MALT1
	PTGFRN								MAP3K8
	EEA1								MAPK8IP1
	GIMAP9								MARCHF7
	MAFF								MDK
	SNTB2								METTL3
	LITAF								MICA
	RRAS2								MICB
	ADAT2								MIR181C
	PARP14								MIR21
	GPR146								MIR27A
	IFI214								MIR30B
	SMAD3								MR1
	CCR7								MSN
	LMNB1								MTOR
	PRAG1								MYB
	GM43006								MYH9
	SLC41A1								NCAPH2
	BHLHE40								NCK1
	CHSY1								NCK2
	GCC1								NCKAP1L
	FBXO25								NCSTN
	RPS6KA3								NDFIP1
	ANXA7								NFATC2
	MAP2K3								NFKBID
	GIMAP4								NFKBIZ
	GM11737								NHEJ1
	SPRY1								NKAP
	TRIM30A								NKX2-3
	KLHL24								NLRC3
	MAD2L1BP								NLRP3
	GIMAP5								NOD2
	SLC2A1								NRARP
	GM23722								PAG1
	ATXN7L1								PAK1
	GIMAP3								PAK2
	ALCAM								PAK3
	RNF149								PATZ1
	PSMB9								PAWR
	GRHL1								PAX1
	TAP1								PCK1
	ABLIM1								PDCD1
	TOLLIP								PDCD1LG2
	2310010J17RIK								PDPK1
	JUNB								PELI1
	ELMOD2								PIK3CA
	BCL2								PIK3CD
	ZFP281								PIK3CG
	CD247								PIK3R1
	RAB11FIP1								PIK3R6
	TRAF4								PKNOX1
	CD48								PLA2G2D
	TNFRSF4								PLA2G2F
	PLA2G12A								PNP
	ZEB1								PPP3CA
	HCCS								PPP3CB
	BICDL1								PRDM1
	APOBEC3								PRDX2
	GPR18								PRELID1
	BATF								PREX1
	GRAMD3								PRKAR1A
	OSBPL9								PRKCQ
	GIMAP8								PRKCZ
	EGR2								PRKDC
	CTSA								PRNP
									PRR7
									PSEN1
									PSMB10
									PSMB11
									PTGER4
									PTPN11
									PTPN2
									PTPN22
									PTPN6
									PTPRC
									PYCARD
									RAB27A
									RAB29
									RABL3
									RAC1
									RAC2
									RAG1
									RAG2
									RARA
									RASAL3
									RASGRP1
									RC3H1
									RC3H2
									RELB
									RHOH
									RIPK2
									RIPK3
									RIPOR2
									RORA
									RORC
									RPL22
									RPS3
									RPS6
									RSAD2
									RUNX1
									RUNX3
									SART1
									SASH3
									SCGB1A1
									SCRIB
									SDC4
									SELENOK
									SEMA4A
									SFTPD
									SH3RF1
									SHH
									SIRPA
									SIRPB1
									SIRPG
									SIT1
									SLA2
									SLAMF6
									SLC11A1
									SLC46A2
									SLC7A1
									SMAD3
									SMAD7
									SOCS1
									SOCS5
									SOCS6
									SOD1
									SOS1
									SOS2
									SOX12
									SOX13
									SOX4
									SP3
									SPINK5
									SPN
									SPTA1
									SRC
									SRF
									STAT3
									STAT5B
									STK11
									STOML2
									SYK
									TARM1
									TBX21
									TCF7
									TCIRG1
									TESPA1
									TFRC
									TGFBR2
									THEMIS
									THY1
									TIGIT
									TMEM131L
									TMEM98
									TMIGD2
									TNFAIP8L2
									TNFRSF13C
									TNFRSF14
									TNFRSF18
									TNFRSF1B
									TNFRSF21
									TNFRSF4
									TNFSF11
									TNFSF13B
									TNFSF14
									TNFSF18
									TNFSF4
									TNFSF8
									TNFSF9
									TOX
									TP53
									TRAF6
									TREML2
									TREX1
									TSC1
									TWSG1
									VAV1
									VCAM1
									VNN1
									VSIG4
									VSIR
									VTCN1
									WAS
									WDFY4
									WNT1
									WNT4
									XBP1
									XCL1
									YES1
									ZAP70
									ZBTB1
									ZBTB16
									ZBTB7B
									ZC3H12A
									ZC3H8
									ZFP36L1
									ZFP36L2
									ZFPM1
									ZMIZ1
									ZNF683
									ZP3
									ZP4

### Sheet: CD8+ T Cell Signatures
Naive	TCR	Activation	Effectorness	Cytotoxicity	ISG	Proliferation	Stemness	Exhaustion	Trm
GSE11057_NAIVE_VS_EFF_MEMORY_CD4_TCELL_UP	Elliot et al, 2021	GOBP_T_CELL_ACTIVATION (GO:0042110)	Cano-Gomez et al, 2020	Hashimoto et al, 2019	Chiche et al, 2014	Li et al, 2019	Pace et al, 2018	van der Leun et al, 2020
AARS1	GM12534	ABL1	TNFRSF18	GZMA	BATF2	ANLN	ABCB1A	LAYN	XCL1
ABLIM1	IL21	ADA	LMNA	GZMB	IFI44L	ASPM	KAT6A	HAVCR2	CD7
ACER1	GM43822	ADAM17	GNLY	GZMH	XAF1	BIRC5	RRAS	PDCD1	IL7R
ACSS2	MT2	ADAM8	IQCG	PRF1	OASL	CCNA2	ABCB1B	ITGAE	CD69
ACTN1	CTLA4	AGER	HOPX	NKG7	IFI44	CCNB1	KLF4	TIGIT	ITGAE
ADGRA3	IFNG	AIF1	GZMA	GNLY	OAS2	CCNB2	SALL4	LAG3	ZNF683
AEBP1	MT1	AIRE	TMEM173	CD40LG	TRIM6	CCND1	ALPL	ENTPD1	CCR6
AFF3	A230072C01RIK	AKT1	HLA-DRA	KLRG1	HES4	CD63	LDHA	CTLA4	GAPDH
AGMAT	CRYBG1	ANXA1	HLA-DRB1	KLRB1	OTOF	CDC20	SATB1
AIF1	CXCL9	AP3B1	HLA-DQA1	ITGAL	DDX60	CDCA8	ANTXR2
AK5	SMIM3	AP3D1	HLA-DPB1		IFITM3	CDKN3	LDHB
ALS2CL	IL12RB2	APBB1IP	ACTB		IFIT3	CENPE	SETBP1
AMN1	GZMB	ARG1	CTSW		CXCL10	CENPF	ARL4C
APBA2	CCL4	ARG2	C10orf128		SERPING1	CEP55	LDHC
ARMCX2	SERPINB6B	ATG5	IFNG		SPATS2L	CKAP2L	SETDB1
ATM	SERPINB9	ATP7A	GZMB		RSAD2	DLGAP5	ATR
BACH2	CRABP2	AZI2	NFKBIA		LY6E	FOXM1	LDHD
BEND5	TIMP1	B2M	LGMN		OAS1	GTSE1	SKIL
BNIP3L	SOCS3	BAD	CCL5		IFIT1	H2AFZ	BAALC
CAMK4	CETN4	BATF	CCL4		OAS3	HIST1H1B	LECT1
CCDC110	EGLN3	BAX	NKG7		CMPK2	HIST1H1C	SMARCAD1
CCDC3	LY6C1	BCL10	EPAS1		HERC5	HIST1H1D	BASP1
CD55	IL10	BCL11B	CSF2		MX1	HIST1H1E	LPIN1
CD7	CHST11	BCL2	CCL3		2022-09-04	HIST1H2AJ	SOX2
CD8B	MALT1	BCL3			HERC6	HIST1H4C	BCL6
CDCA7L	GM14005	BCL6			IFITM1	HJURP	LY6A
CENPV	LIF	BMP4			TRIM5	HMGB1	SPON1
CEP41	CPD	BTLA			EIF2AK2	HMGB1P5	BUB1
CERS6	MAF	BTN2A2			AIM2	HMGB2	LY6E
CHI3L2	RORA	BTN3A1			MT1A	HMMR	STAT3
CHMP7	IL1RL1	CAMK4			MOV10	KIAA0101	CCR7
CHST2	LPAR3	CARD11			CCL8	KIF11	MAP3K8
CLCN5	B930095G15RIK	CASP3			HELZ2	KIF14	TBX21
CNKSR2	ARMCX6	CASP8			ZBP1	KIF15	CCR9
CRLF3	JAML	CAV1			WARS	KIF2C	MAPK12
CRTC3	SERPINA3G	CBFB			LAP3	LMNA	TBX3
DACT1	IKZF4	CBLB			TNFSF10	MCM3	CD27
DBH-AS1	ATP2B4	CCDC88B			GBP1	MKI67	MCM3AP
DCAF16	ELL2	CCL19			STAT1	NCAPG	TCF3
DDR1	GM37368	CCL2			FBXO6	NUSAP1	DOCK9
DENND2D	IL2	CCL21			PARP10	PCNA	MCOLN2
DEPDC7	FRMD4B	CCL5			TRIM22	PLK1	TCL1
DNHD1	GM17322	CCND3			GBP3	PRC1	DUSP9
DNMT3A	NEB	CCR2			ZNF684	RRM2	MYC
EDAR	LY6A	CCR6			CARD17	SMC4	TDGF1
EEF1G	PIP5K1B	CCR7			GALM	STMN1	EOMES
EFNA1	PLAUR	CCR9			DHX58	TK1	NANOG
ELFN2	RGS1	CD151			CEACAM1	TOP2A	TERT
ENOSF1	PLSCR1	CD160			UBE2L6	TPX2	ESRRB
ENSG00000272693	RAB20	CD1C			APOL6	TUBA1B	NCOR2
EPHA1	GBP5	CD1D			SOCS1	TUBB	TIGIT
FAM117B	TMEM35A	CD2			DDX58	TYMS	EVL
FBXL12	TNFRSF26	CD209			TNFAIP6	UBE2C	NR0B1
FCGRT	AP5B1	CD24			IDO1		TNFAIP2
FCMR	CREM	CD27			GBP6		FAS
FLNB	CXCR3	CD274			STAT2		NR1D2
FOXP1	IIGP1	CD276			TIMM10		TNFRSF1B
GAL3ST4	NRP1	CD28			PARP12		FGF2
GGT7	STAT4	CD300A			PARP9		P2RY14
GP5	PRDM1	CD3D			GBP4		TRAF1
GPRASP1	GLRX	CD3E			IFIH1		FUT4
GRAP	PXMP4	CD3G			IRF7		PAX6
H1-0	GM43237	CD4			PARP14		TRAF4
HIPK2	NKG7	CD40LG			IFIT2		GZMK
HIVEP1	GM43753	CD44			IFI35		PCGF2
IGF1R	GLIPR2	CD46			IFIT5		TRIB2
IGIP	F730043M19RIK	CD47			ZNFX1		HAND1
IL6ST	RELL1	CD5			PHF11		PLEKHA5
IPCEF1	PDE4B	CD55			ACTA2		TXNIP
ITGA6	FRAT2	CD6			SP140		HESX1
KBTBD11	GBP2	CD7			ABCA1		PODXL
KLF7	ACSL6	CD70			TCN2		IER3
KLHDC1	LDHD	CD74			ZC3HAV1		POU5F1
KLHL13	TGM2	CD80			HSH2D		ZFP42
KLHL2	ARID5B	CD81			GBP2		IL2RB
KLHL3	PDE11A	CD83			RHBDF2		POU6F1
KPNA5	RORC	CD86			TMEM140		ZFX
KRT18	ARHGEF10	CD8A			ADAR		IL7R
KYAT1	ARAP2	CD8B			BTN3A1		PRKCE
LAGE3	TBKBP1	CDC42			LGALS9		ZIC3
LAMA5	TRPS1	CDH26			NBN		IRF4
LEF1	KLF6	CEACAM1			TYMP		REST
LEF1-AS1	CENPI	CEBPB			SRBD1		IRF8
LINC01089	ITGB8	CGAS			NCOA7		RIF1
LINC01550	FES	CHD7			UNC93B1		JARID2
LRRN3	SEMA7A	CLC			SP100		RNF138
LTBP3	TMCC3	CLEC4A			DHRS9
LZTS3	CASP6	CLEC4G			TRANK1
MAML2	TREML2	CLEC7A			NT5C3A
MANSC1	LBH	CLECL1			ASPRV1
ME3	NFIL3	CLPTM1			IRF9
MEF2A	SOCS1	CORO1A			REC8
MGA	HS3ST3B1	CR1			RNF213
MLLT3	IL18RAP	CRTAM			ISG20
MMAB	TRIB2	CSK			DYNLT1
MPP1	GM12250	CTLA4			TRIM56
MTHFD2L	TMEM140	CTPS1			TRIM38
MTMR9LP	TBX21	CTSL			PSMB9
MYB	KCNF1	CXADR			CPT1B
NBEA	ID2	CYP26B1			BST2
NDFIP1	ICOS	CYRIB			NMI
NEMP1	ELOVL6	DDOST			RBCK1
NFKBIZ	ASB2	DLG1			TRAFD1
NIPAL3	KCTD12	DLG5			TRIM21
NOG	GM37039	DLL4			CARD16
NPAS2	RNASEL	DNAJA3			CHMP5
NUCB2	GM8000	DOCK2			TAP2
NUDT12	PTPN4	DOCK8			SP110
OBSCN-AS1	TENT5C	DPP4			GADD45B
PADI4	ABCD4	DROSHA			TAP1
PCED1B	GBP3	DTX1
PCSK5	ZFP703	DUSP10
PDCD4-AS1	TNIP3	DUSP3
PDE3B	GBP7	EBI3
PDE7A	CSRNP1	EFNB1
PDE7B	A430072P03RIK	EFNB3
PDE9A	ENC1	EGR1
PDK1	DDR1	EGR3
PHGDH	LPXN	EIF2AK4
PIGL	KLHL6	ELF4
PIK3CD	IGTP	ENTPD7
PIK3IP1	IL18R1	EOMES
PITPNM2	APAF1	EPO
PLAC8	FOSL1	ERBB2
PLAG1	GM37266	F2RL1
PLXDC1	ANGPTL2	FADD
PRICKLE2	IL7R	FANCA
PRKCA	KAT2B	FANCD2
PRRT1	SSH2	FCER1G
PRXL2A	GM14718	FCGR2B
RAB3GAP1	MARCKS	FGL1
RAB43	DOP1B	FGL2
RAPGEF6	IRGM1	FKBP1A
RBM11	AGPAT4	FKBP1B
RBM27	GM37745	FLOT2
RGS10	CEBPB	FOXJ1
RIN3	A430078G23RIK	FOXN1
RNF157-AS1	GM44292	FOXP1
ROBO3	STK38L	FOXP3
RPS5	SIK3	FUT7
SATB1	IGFBP4	FYN
SCARB1	FOXP3	FZD5
SCML2	GM15558	FZD7
SDHAP2	RUNX2	GATA3
SERTAD2	KLHL3	GBA
SERTM1	TENT5A	GLI2
SETD1B	ARID5A	GLI3
SFMBT2	FURIN	GLMN
SFXN2	RAMP3	GNRH1
SLC12A6	ATF6	GPAM
SLC16A10	HIF1A	GPNMB
SLC25A37	TRP53INP1	GPR183
SLC8B1	RETREG1	GPR89A
SNHG32	OAS2	GPR89B
SNHG7	5830444F18RIK	GRAP2
SNN	SATB1	GRB2
SNPH	IRF8	GSN
SPTBN1	GM43982	HAVCR2
SREBF1	E430014B02RIK	HES1
TAF4B	PML	HFE
TARBP1	RNF125	HHLA2
TBC1D32	CHST2	HLA-A
TBL1X	GM37248	HLA-DMB
TCF7	CEMIP2	HLA-DOA
TECPR1	MAPKBP1	HLA-DPA1
TET3	FOSL2	HLA-DPB1
TGFBR2	HK2	HLA-DRA
TMEM198B	MICAL1	HLA-DRB1
TMEM245	MXD1	HLA-DRB3
TMEM272	HK1	HLA-E
TMEM41B	GADD45G	HLA-G
TOM1L2	GM19585	HLX
TOP1MT	MCTP2	HMGB1
TPCN1	CDKN1A	HSPD1
TRABD2A	POU6F1	HSPH1
TRMT13	2010111I01RIK	ICAM1
TTC28	IL10RA	ICOS
TTN	GK	ICOSLG
TUG1	C230085N15RIK	IDO1
UBE2B	GM43011	IFNA1
UBE2E2	MFHAS1	IFNA10
USP11	SAMD4	IFNA13
USP44	IL6ST	IFNA14
VNN2	TANC1	IFNA16
ZBTB18	CALCRL	IFNA17
ZNF138	CHMP4B	IFNA2
ZNF253	IL2RA	IFNA21
ZNF275	ZEB2	IFNA4
ZNF43	TIPARP	IFNA5
ZNF439	PELI1	IFNA6
ZNF496	ETV6	IFNA7
ZNF506	VPS54	IFNA8
ZNF510	TNFAIP8	IFNB1
ZNF516	KLHDC2	IFNE
ZNF563	MAP3K8	IFNG
ZNF708	GPR68	IFNK
ZNF763	CD53	IFNL1
ZNF780B	DLG3	IFNW1
	IRGM2	IGF1
	IFI47	IGF2
	S100A6	IGFBP2
	CALHM6	IHH
	GIMAP1OS	IL10
	IRF4	IL12A
	GM37593	IL12B
	GM42514	IL12RB1
	SLAMF7	IL15
	AIG1	IL18
	GM42735	IL18R1
	SYDE2	IL1A
	GM42463	IL1B
	CLIC4	IL1RL2
	IFI203	IL2
	SAMHD1	IL20RB
	GM43005	IL21
	IFI208	IL23A
	ZBP1	IL23R
	SLFN10-PS	IL27
	TOX2	IL27RA
	GM43010	IL2RA
	CAMK2D	IL36B
	LANCL2	IL4
	SNORA68	IL4R
	AW112010	IL6
	GM37881	IL6R
	AHR	IL6ST
	FAM241A	IL7
	S100A4	IL7R
	GGTA1	INS
	DOCK10	IRF1
	A630081D01RIK	IRF4
	GM42515	ITGAL
	SAT1	ITK
	GFI1	ITPKB
	PGM2	JAG2
	GM37176	JAK3
	GBP4	JAML
	ACVR1B	JMJD6
	CDK6	KAT2A
	GM43761	KIF13B
	MLLT3	KIT
	CD9	KLRC1
	GM38062	KLRC4-KLRK1
	ANKRD50	KLRK1
	METRN	LAG3
	IQGAP2	LAPTM5
	SYTL3	LAT
	CD40LG	LAX1
	DAP	LCK
	IL2RB	LCP1
	GM26771	LEF1
	GM43009	LEP
	KIF15	LEPR
	CARHSP1	LFNG
	GM36931	LGALS1
	SGK1	LGALS3
	YPEL5	LGALS7B
	ELK1	LGALS9
	CHD7	LGALS9B
	GM37645	LGALS9C
	PRELID2	LIG4
	IL12RB1	LILRB1
	STAT2	LILRB2
	GM1966	LILRB4
	PQLC1	LMBR1L
	SNORA57	LMO1
	RAB11FIP3	LOXL3
	FOXO1	LRRC32
	IFI206	LY9
	TWSG1	LYN
	MLEC	MAD1L1
	HILPDA	MAFB
	MLLT11	MALT1
	PTGFRN	MAP3K8
	EEA1	MAPK8IP1
	GIMAP9	MARCHF7
	MAFF	MDK
	SNTB2	METTL3
	LITAF	MICA
	RRAS2	MICB
	ADAT2	MIR181C
	PARP14	MIR21
	GPR146	MIR27A
	IFI214	MIR30B
	SMAD3	MR1
	CCR7	MSN
	LMNB1	MTOR
	PRAG1	MYB
	GM43006	MYH9
	SLC41A1	NCAPH2
	BHLHE40	NCK1
	CHSY1	NCK2
	GCC1	NCKAP1L
	FBXO25	NCSTN
	RPS6KA3	NDFIP1
	ANXA7	NFATC2
	MAP2K3	NFKBID
	GIMAP4	NFKBIZ
	GM11737	NHEJ1
	SPRY1	NKAP
	TRIM30A	NKX2-3
	KLHL24	NLRC3
	MAD2L1BP	NLRP3
	GIMAP5	NOD2
	SLC2A1	NRARP
	GM23722	PAG1
	ATXN7L1	PAK1
	GIMAP3	PAK2
	ALCAM	PAK3
	RNF149	PATZ1
	PSMB9	PAWR
	GRHL1	PAX1
	TAP1	PCK1
	ABLIM1	PDCD1
	TOLLIP	PDCD1LG2
	2310010J17RIK	PDPK1
	JUNB	PELI1
	ELMOD2	PIK3CA
	BCL2	PIK3CD
	ZFP281	PIK3CG
	CD247	PIK3R1
	RAB11FIP1	PIK3R6
	TRAF4	PKNOX1
	CD48	PLA2G2D
	TNFRSF4	PLA2G2F
	PLA2G12A	PNP
	ZEB1	PPP3CA
	HCCS	PPP3CB
	BICDL1	PRDM1
	APOBEC3	PRDX2
	GPR18	PRELID1
	BATF	PREX1
	GRAMD3	PRKAR1A
	OSBPL9	PRKCQ
	GIMAP8	PRKCZ
	EGR2	PRKDC
	CTSA	PRNP
		PRR7
		PSEN1
		PSMB10
		PSMB11
		PTGER4
		PTPN11
		PTPN2
		PTPN22
		PTPN6
		PTPRC
		PYCARD
		RAB27A
		RAB29
		RABL3
		RAC1
		RAC2
		RAG1
		RAG2
		RARA
		RASAL3
		RASGRP1
		RC3H1
		RC3H2
		RELB
		RHOH
		RIPK2
		RIPK3
		RIPOR2
		RORA
		RORC
		RPL22
		RPS3
		RPS6
		RSAD2
		RUNX1
		RUNX3
		SART1
		SASH3
		SCGB1A1
		SCRIB
		SDC4
		SELENOK
		SEMA4A
		SFTPD
		SH3RF1
		SHH
		SIRPA
		SIRPB1
		SIRPG
		SIT1
		SLA2
		SLAMF6
		SLC11A1
		SLC46A2
		SLC7A1
		SMAD3
		SMAD7
		SOCS1
		SOCS5
		SOCS6
		SOD1
		SOS1
		SOS2
		SOX12
		SOX13
		SOX4
		SP3
		SPINK5
		SPN
		SPTA1
		SRC
		SRF
		STAT3
		STAT5B
		STK11
		STOML2
		SYK
		TARM1
		TBX21
		TCF7
		TCIRG1
		TESPA1
		TFRC
		TGFBR2
		THEMIS
		THY1
		TIGIT
		TMEM131L
		TMEM98
		TMIGD2
		TNFAIP8L2
		TNFRSF13C
		TNFRSF14
		TNFRSF18
		TNFRSF1B
		TNFRSF21
		TNFRSF4
		TNFSF11
		TNFSF13B
		TNFSF14
		TNFSF18
		TNFSF4
		TNFSF8
		TNFSF9
		TOX
		TP53
		TRAF6
		TREML2
		TREX1
		TSC1
		TWSG1
		VAV1
		VCAM1
		VNN1
		VSIG4
		VSIR
		VTCN1
		WAS
		WDFY4
		WNT1
		WNT4
		XBP1
		XCL1
		YES1
		ZAP70
		ZBTB1
		ZBTB16
		ZBTB7B
		ZC3H12A
		ZC3H8
		ZFP36L1
		ZFP36L2
		ZFPM1
		ZMIZ1
		ZNF683
		ZP3
		ZP4

### Sheet: Innate T Cell Signatures
Activation	MAIT_TCR_source1	MAIT_Cytokine_source1	MAIT_TCR_source2	MAIT_Cytokine_source2
GOBP_T_CELL_ACTIVATION (GO:0042110)	Leng et al, 2019	Leng et al, 2019	Lamichhane et al, 2020	Lamichhane et al, 2020
ABL1	GNG4	IL22	SLC24A3	CCL19
ADA	EGR3	HBEGF	CCL19	ARNT2
ADAM17	EGR2	IFNG	CPA3	IGFN1
ADAM8	C2CD4A	ETV5	ARNT2	FAM59B
AGER	EBI3	AK4	P2RX1	IL13
AIF1	NR4A1	CHAC1	IL13	COLEC12
AIRE	TNFRSF9	GZMB	SERPINB7	CPA3
AKT1	MIR146A	ZBTB32	COLEC12	IFNG
ANXA1	TNFRSF4	TNFRSF8	SLC7A2	IL17F
AP3B1	ESPL1	MIR146A	CD300LB	EFR3B
AP3D1	EGR1	IRF8	REM1	IL21
APBB1IP	IRF4	IL26	DNAAF3	ETV5
ARG1	SPRY4	VEGFA	FCRLA	TWIST1
ARG2	ZBED2	EBI3	FAM59B	TNFRSF8
ATG5	RGS16	SPRY4	IL3	GZMB
ATP7A	CCL4L1	IL2RA	IL17A	IL26
AZI2	SPRY2	ULBP1	CD200	C1orf141
B2M	ASB2	C2CD4A	XCL2	CTLA4
BAD	VDR	MYO1B	TNFRSF9	CPXM1
BATF	MFSD2A	BATF3	IL17F	STEAP1
BAX	DUSP5	MKX	IL2	IL2RA
BCL10	MYB	HOXB9	IFNG	HBEGF
BCL11B	TNFRSF18	IER3	CCL3	CDH3
BCL2	CCL4L2	GZMH	RAI2	HDAC9
BCL3	CCL3L1	NDFIP2	XIRP1	IL11
BCL6	SERPINE2	SGK1	CSF2	HAVCR2
BMP4	TRIB1	CTLA4	CCL4	GPR34
BTLA	LINGO4	IL17F	EFR3B	FOXD1
BTN2A2	CRTAM	SLC6A9	EGR2	IRF8
BTN3A1	TRAF4	NAMPTL	SPRY1	MIR155HG
CAMK4	CCL3	CLIC4	SERPINE2	LOC100506274
CARD11	HIVEP3	MIR155HG	IL21	GAL3ST2
CASP3	IL2RA	NAMPT	CCL3L3	ACTN1
CASP8	CHAC1	IRF4	POU2AF1	FES
CAV1	UTS2	TNFRSF9	MFSD2A	NME1
CBFB	CLIC4	BCAT1	RGS16	CCL20
CBLB	SHF	PSAT1	C2CD4A	ADAM19
CCDC88B	NDFIP2	OSM	NR4A1	IL10
CCL19	NR4A3	SOCS3	GZMB	IL12RB2
CCL2	FABP5L7	MYB	MIR155HG	IDO1
CCL21	BATF3	MTHFD2	CPXM1	RCAN2
CCL5	SDC4	LTA	NAT8L	MAP3K8
CCND3	CD83	FOXP3	TRIM36	ICOS
CCR2	EPAS1	FEZ1	NR4A3	CCL3
CCR6	BCAT1	GPT2	LIPG	C2CD4B
CCR7	TMEM217	ABTB2	ACSL6	SLC27A2
CCR9	ZFHX2	TNFRSF18	ILDR2	TRIB1
CD151	CCL4	RGS16	ISM1	LTA
CD160	SLC41A2	DUSP5	CRTAM	RASD1
CD1C	ARHGAP31	CDKN2B	CCL20	GZMH
CD1D	AGMAT	FES	ZBED2	C2CD4A
CD2	MYO1B	MFSD2A	CXCL9	NAMPT
CD209	NR4A2	PHGDH	CD160	CSF1
CD24	IER3	CCL20	SLC29A1	BHLHA15
CD27	SLC43A2	CD274	ETV5	TNFRSF18
CD274	FBXO27	ADAM19	LINGO4	GNA15
CD276	TNF	LIF	FOSL1	MFSD2A
CD28	FEZ1	GNA15	IRF8	TNFRSF9
CD300A	SLC6A9	DUSP6	NR4A2	MZB1
CD3D	HOXB9	CDKN1A	HIVEP3	PYCR1
CD3E	CCL20	NFKBIA	PYCR1	CD274
CD3G	NAPSA	TREML2	ECEL1	FOSL1
CD4	FCGBP	MTHFD1L	NIPAL4	HK2
CD40LG	DUSP4	SLC1A5	C2CD4B	GZMA
CD44	LIF	WARS	C17orf96	OSM
CD46	RELB	NFKBIZ	TNFSF9	TNFAIP8
CD47	GPT2	SLC27A2	GRASP	SOCS3
CD5	TRAF1	SLC41A2	NME1	MT1E
CD55	LAYN	TNF	LOC100128420	CDC6
CD6	ANKRD33B	PMAIP1	VDR	FEZ1
CD7	SHMT2	RGS1	LIF	DUSP5
CD70	IL21R	HK2	IL2RA	MTHFD2
CD74	ACTN1	CTH	VWCE	ICAM1
CD80	IL23R	SHMT2	IDO1	TPX2
CD81	ULBP1	CCR4	TPST1	TMEM171
CD83	MTHFD1L	BATF	RRP12	IER3
CD86	SGPP2	TFRC	TNF	LIF
CD8A	ID3	FURIN	EDARADD	MIR22HG
CD8B	HPDL	SLC7A5	KCNK5	RPS14
CDC42	SGK1	CDC6	TNFAIP2	PAICS
CDH26	METTL1	CCL3	SOCS2	PDCD1
CEACAM1	SEMA7A	SOCS1	ICAM5	NDFIP2
CEBPB	RBPJ	PDGFA	SEMA7A	CHPF
CGAS	VEGFA	MAP3K8	SLAMF8	P2RX5
CHD7	CENPM	GK4P	IL10	TUBA1B
CLC	WARS	CSDA	METTL1	TAX1BP3
CLEC4A	NFKBIA	ICAM1	CD3EAP	TNF
CLEC4G	FURIN	GK	IRF4	BCL2A1
CLEC7A	PSAT1	SPRED2	CCL18	SLC29A1
CLECL1	NFKB2	AK3P1	FABP5	MXD1
CLPTM1	CD69	FABP5L7	ZNRF3	DUSP6
CORO1A	IRF8	ICOS	AREG	BATF
CR1	TNFRSF13C	GSG2	EGR3	MMD
CRTAM	TAGAP	HMOX1	NUDT11	HIF1A
CSK	PKM2	BCL2A1	MYC	TP53INP2
CTLA4	AGRN	EPAS1	GLB1L2	NCAM1
CTPS1	BCL2A1	CD40LG	CHKA	B4GALT2
CTSL	CSF1	DDIT4	TRIB1	SLC16A1
CXADR	MKX	LAG3	NFKBID	CPD
CYP26B1	SPRED2	PIM2	2022-09-05	LAG3
CYRIB	CCR4	ACTN1	TNFAIP8	RGS16
DDOST	SLC1A5	TXN	IL21R	NABP1
DLG1	CD82	SPHK1	GNG4	WARS
DLG5	MIR155HG	GARS	RPS14	AGSK1
DLL4	STX11	FASLG	SMOX	NOP16
DNAJA3	AK4	LGALS1	STEAP1	SHPK
DOCK2	HIC1	MT2P1	ANKRD13B	HAPLN3
DOCK8	REL	MAFF	SLC16A1	CD40LG
DPP4	LOC100288175	JAKMIP1	PAICS	BYSL
DROSHA	FAM167A	TIFA	HK2	SYTL3
DTX1	PMAIP1	TRAF4	MAMLD1	FAM46C
DUSP10	KLF10	CCR1	NAMPT	RGS1
DUSP3	NCS1	TRIB1	HSF5	NFKBIA
EBI3	ICAM1	PTMS	FAM40B	CHAC1
EFNB1	SNX9	PKM2	NOP16	PDIA5
EFNB3	SPHK1	SLC16A1	TRIP13	RRP12
EGR1	BTG2	NFKB2	BCL2A1	SEMA7A
EGR3	NFKBID	ENO1	TLCD1	KBTBD8
EIF2AK4	PTPN6	CCL3L1	LOC100128881	C19orf10
ELF4	MAFF	CYTIP	BZW2	TRAF4
ENTPD7	NINJ1	PCK2	LINC00515	CYTIP
EOMES	BHLHE40	SCD	ACTN1	NFKBIZ
EPO	BACH2	HAPLN3	GADD45A	FURIN
ERBB2	NAMPTL	SEMA7A	LTA	BHLHE40
F2RL1	LOC644037	IL12RB2	B4GALT2	DDX21
FADD	SMS	TPI1	PHLDB1	TNFRSF1B
FANCA	POU2F2	GADD45B	CCDC86	MYO1B
FANCD2	PTPN7	HPDL	SNAI1	KSR1
FCER1G	NFKB1	SMS	BYSL	SEC61G
FCGR2B	DNAJB5	TSHZ3	DUSP5	FICD
FGL1	NAMPT	STX11	PITPNM2	PDE4A
FGL2	RASGRP2	ADM2	NDFIP2	DESI1
FKBP1A		SESN2	GADD45G	PIM1
FKBP1B		RBBP8	WDR12	EPT1
FLOT2		TPM4	CD40LG	CYCS
FOXJ1		PSMA6P1	DDX21	BAK1
FOXN1		SLC7A1	TFRC	PLEK
FOXP1		SOCS2	NLN	ODC1
FOXP3		TMEM217	SLC7A1	FASLG
FUT7		LOC646347	OSM	FGFR1OP2
FYN		CDK6	RPP40	TUBA1C
FZD5		TPI1P1	NRARP	STIP1
FZD7		BHLHE40	LRRC8B	ARF4
GATA3		NCS1	SPRY2	SLC7A5
GBA		BLM	KCNH4	ZC3H12A
GLI2		DLEU2	NTRK1	TIFA
GLI3		LOC386597	PUS7	TFRC
GLMN		ZBED2	GFOD1	FAM100B
GNRH1		IQCG	SLC1A5	SEC61A1
GPAM		EGR2	TRAF4	SEC61B
GPNMB		CYCSP45	RRP9	BLM
GPR183		ATF3	CENPV	SLC35B1
GPR89A		VLDLR	DUSP6	KDELR2
GPR89B		PAICS	TMEM88	MPDU1
GRAP2		LOC100129096	TNFRSF4	CMAHP
GRB2		ANKRD33B	C17orf79	CALU
GSN		CSF1	BATF3	TXNDC5
HAVCR2		FTHL4	MRTO4	SELK
HES1		CREM	TESK1	PSMA6
HFE		TARS	PDCD1	LRRC59
HHLA2		PHLDA1	PER2	HSPD1
HLA-A		KCNN4	BEND3	SEC24A
HLA-DMB		TNFRSF1B	GEM	CCND3
HLA-DOA		FRMD4B	MTHFD1L	RAB7L1
HLA-DPA1		EML5	URB2	SURF4
HLA-DPB1		SOD2	PRR22	DCUN1D3
HLA-DRA		PSMD14	C10orf2	DNAJB11
HLA-DRB1		ZC3H12A	ACSL1	PMVK
HLA-DRB3		PIM1	RORC	IKBIP
HLA-E		LOC643634	PNO1	SLC7A1
HLA-G		IRAK2	IER3	ENO1
HLX		KBTBD8	BACH2	MAGOHB
HMGB1		FTHL3	SLC39A14	RPL23A
HSPD1		SLC16A3	CDKN3	FOXP4
HSPH1		IL23A	MTHFD2	SEC23B
ICAM1		ODC1	SPHK1	DNAJA4
ICOS		ATF4C	AEBP1	PSMD14
ICOSLG		IGHV_	HECTD2	COX17
IDO1		PGK1P1	CHAC1	IL32
IFNA1		PLEK	KPNA2
IFNA10		RCN1	WARS
IFNA13		SLCO4A1	MAT2A
IFNA14		SAMSN1	ZNF165
IFNA16		NDUFV2P1	DOT1L
IFNA17		LOC642590	LINC00152
IFNA2		CD83	SIPA1L2
IFNA21		FTHL12	CCRN4L
IFNA4		LOC100288175	REL
IFNA5		LOC283014	SLC25A33
IFNA6		SLC1A4	PAK1IP1
IFNA7		RAB33A	RPF2
IFNA8		CD69	PPARGC1B
IFNB1		FTHL10	GZMH
IFNE		FTHL20	UCK2
IFNG		FTHL11	DYRK3
IFNK		SELK	CD83
IFNL1		FTH1	TOMM40
IFNW1		SYP	CCR4
IGF1		TUBA1B	TRMT61A
IGF2		FLJ36031	ZNF593
IGFBP2		MAPK11	CYP27B1
IHH		FTHL16	ATP1B3
IL10		INSIG1	TNFRSF13C
IL12A		FTHL2	IFRD2
IL12B		YRDC	WDR43
IL12RB1		ARHGAP31	IPO4
IL15		FABP5	DPH2
IL18		BYSL	ATAD3A
IL18R1		MMD	SRM
IL1A		LOC399942	CELSR3
IL1B		NDUFV2	CTPS1
IL1RL2		GOT1	FKBP4
IL2		DDX21	GPATCH4
IL20RB		CYCS	KDM6B
IL21		CISH	B3GNT5
IL23A		TRAF1	SNHG15
IL23R		FTHL7	AMN
IL27		SH3BP5	JARID2
IL27RA		POLR3G	PUS1
IL2RA		NELF	HSPD1
IL36B		EIF4EBP1	ZEB2
IL4		NUDCD1	SNORA41
IL4R		IL23R	RRS1
IL6		KPNA2	SNX8
IL6R		SELS	PDGFA
IL6ST		CHPF	HSP90AB1
IL7		PGK1	NOLC1
IL7R		MSC	FASLG
INS		FTHL8	PPAT
IRF1		CD80	KBTBD8
IRF4		EIF5AL3	DHX33
ITGAL		PAICSP4	PDIA5
ITK		HOMER1	CD72
ITPKB		TUBA1C	TBX21
JAG2		MAGOHB	POLR1C
JAK3		NFE2L3	IFITM10
JAML		SUSD1	PLAGL2
JMJD6		FLOT1	SNHG4
KAT2A		VDR	GEMIN4
KIF13B		CHAC2	URB1
KIT		UTS2	KIAA0664
KLRC1		PPPDE2	TAGAP
KLRC4-KLRK1		WDR12	SLC7A5
KLRK1		TMEM22	TNFRSF10A
LAG3		METTL1	CRIM1
LAPTM5		CCRN4L	AHCY
LAT		SREBF1	WDR74
LAX1		TPX2	TRMT1
LCK		HSPA13	AGMAT
LCP1		ECE2	CIRH1A
LEF1		HSP90AB2P	EBNA1BP2
LEP		PGK1P2	GPR18
LEPR		HSPA2	NPM3
LFNG		GBE1	KLF16
LGALS1		FNDC3B	RGCC
LGALS3		HUWE1	ZDHHC9
LGALS7B		ESPN	SLC27A2
LGALS9		CPD	HPDL
LGALS9B		SEC24D	TUBA1C
LGALS9C		NLN	SNORA74A
LIG4		EIF5AL1	PEAK1
LILRB1		SLAMF7	PLEK
LILRB2		CCDC58	TIMM8A
LILRB4		HSPD1P1	MRPL12
LMBR1L		EBNA1BP2	NOL6
LMO1		CDYL2	NAB2
LOXL3		AK2P1	ICAM1
LRRC32		MMP25	PLK3
LY9		VASP	EXOSC4
LYN		FERMT2	TFB2M
MAD1L1		LDHA	POP1
MAFB		EIF2S2P4	AIMP2
MALT1		ARID5B	CHSY1
MAP3K8		DUSP4	MRPS17
MAPK8IP1		IER5	PIM3
MARCHF7		FICD	RRP15
MDK		MRTO4	CCT2
METTL3		TBX21	TRAP1
MICA		SLC16A6	HSPE1
MICB		TIMM10	DCTPP1
MIR181C		BNIP3P	CYCS
MIR21		EIF5A	PES1
MIR27A		FTHL5	MYBBP1A
MIR30B		BCL3	RCL1
MR1		EXOSC4	GPSM1
MSN		FAM46C	TSR1
MTOR		TWSG1	CD226
MYB		TP53INP2	GNL3
MYH9		RPF2P	TP53INP2
NCAPH2		NOP16	CKS2
NCK1		STIP1	LARP4
NCK2		HSPE1P2	GTPBP4
NCKAP1L		NRIP3	LOC100132111
NCSTN		AGMAT	PLXNA1
NDFIP1		MARS	OSBPL3
NFATC2		XBP1	GNL2
NFKBID		NFIL3	DHX37
NFKBIZ		SEC61B	HNRNPAB
NHEJ1		SLC3A2	AKAP1
NKAP		USP12PX	NETO2
NKX2-3		SLC29A1	CMSS1
NLRC3		SPAG1	BTG3
NLRP3		OBFC2A	FOSB
NOD2		LDLR	NT5DC3
NRARP		EIF2S2	RAN
PAG1		LYN	PPRC1
PAK1		SPC24	CTNNA1
PAK2		TANK	DCAF13
PAK3		MANF	ATHL1
PATZ1		KIAA0020	POLR1B
PAWR		SLAMF1	NHP2
PAX1		PIM3	CERS6
PCK1		LMAN1	PPA1
PDCD1		SYTL3	CDK4
PDCD1LG2		BCL2L1	PGAM1
PDPK1		RPF2	TUBA1B
PELI1		CHCHD9	BAIAP2
PIK3CA		ZNF593	SERTAD1
PIK3CD		PRDM1	NLE1
PIK3CG		NME1-NME2	ARMC6
PIK3R1		LOC644936	DDX10
PIK3R6		HSP90AA3P	DCAF4
PKNOX1		LDHAL4	CENPN
PLA2G2D		B4GALT5	SLC5A6
PLA2G2F		CCDC86	SLC43A3
PNP		HSP90AB3P	C1QBP
PPP3CA		PTGER4	NOP56
PPP3CB		KIF3B	DDX31
PRDM1		CKS1BP3	KIAA0020
PRDX2		TTC7B	NFKB1
PRELID1		VDAC1	ODC1
PREX1		GCH1	DUS3L
PRKAR1A		JUNB	NDUFAF4
PRKCQ		PDCD1	CAMKK2
PRKCZ		RSL24D1	RIN3
PRKDC		SERPINE2	SRPRB
PRNP		UBXN8	STARD4
PRR7		BCL2	POLR1A
PSEN1		MAFG	EPT1
PSMB10		TAF13	ATP13A3
PSMB11		PFDN2	SUV39H2
PTGER4		TBXAS1	EIF2C2
PTPN11		SDF2L1	NINJ1
PTPN2		GAPDHL18	FUNDC2
PTPN22		HSPA5	DKC1
PTPN6		SRPRB	ATAD3B
PTPRC		ESPL1	RASGEF1B
PYCARD		B4GALT2	UBE2F
RAB27A		ATP1B3	EIF4A1
RAB29		LOC150417	IMP4
RABL3		NFE2L1	GRWD1
RAC1		MZT1	SELRC1
RAC2		ZAK	ZFP36L1
RAG1		RELB	ARHGEF2
RAG2		SEC61G	RIOK1
RARA		GAPDHL10	SNORA55
RASAL3		COX17P1	NOP2
RASGRP1		NCRNA00263	BOP1
RC3H1		TRIP10	ISOC2
RC3H2		GAPDHP1	WDR36
RELB		PRDX4	LRRC59
RHOH		HMGCS1	PMM2
RIPK2		UCHL3	SFPQ
RIPK3		HSP90AB1	POLR3H
RIPOR2		DUXAP8	RRP1
RORA		LOC100130003	ABCE1
RORC		LDHAL3	IDH3A
RPL22		HSPD1P4	DHODH
RPS3		LOC642969	LTV1
RPS6		TUBB2C	TXNDC5
RSAD2		CARS	WDR3
RUNX1		LOC643576	H2AFX
RUNX3		PGAM1	TOMM34
SART1		SURF4	CLN6
SASH3		ARF4	IKBIP
SCGB1A1		NUPL1	LARP1
SCRIB		TCEB1	BAG3
SDC4		PNO1	HSPH1
SELENOK		NHP2P1	RCN1
SEMA4A		JUN	NCL
SFTPD		VCP	GRPEL1
SH3RF1		PSPH	CCT5
SHH		PSMC1P	MKI67IP
SIRPA		IARS	IGF2R
SIRPB1		LOC727919	AMD1
SIRPG		MAPK6	TIMM10
SIT1		FAM100B	SLC25A19
SLA2		ATF4	ETF1
SLAMF6		PPIF	NIP7
SLC11A1		SNRPD1	ATF5
SLC46A2		CMAH	HSPA8
SLC7A1		CXCL16	SIAH2
SMAD3		CALU	MINA
SMAD7		PSME2P1	DIMT1
SOCS1		TMEM65	DNAJB5
SOCS5		CSTF2	RILPL2
SOCS6		NANS	STX11
SOD1		NUS1	SNRPD1
SOS1		HSPD1	TRMT6
SOS2		ACTR3	SFXN4
SOX12		LOC389333	EIF5B
SOX13		MPDU1	PRDX4
SOX4		VARS	UTP15
SP3		EIF4A1P4	SLC25A22
SPINK5		AARS	FNDC3B
SPN		FBXO6	FAM207A
SPTA1		YARS	SLA
SRC		LYRM1	HYPK
SRF		PSME2P2	HSPBP1
STAT3		SEC23B	EIF3B
STAT5B		BOLA3	SMYD5
STK11		LOC728324	TBL3
STOML2		EIF4A1P2	TTLL12
SYK		METRNL	RDH10
TARM1		VDAC1P1	IKZF2
TBX21		SPSB2	STAT5A
TCF7		PTTG1	EIF5A
TCIRG1		SPNS3	NOC2L
TESPA1		CD70	POLD2
TFRC		GPR160	ACSL4
TGFBR2		TCEB1P2	HSPA9
THEMIS		EHD4	NCS1
THY1		FAM57A	PEX5
TIGIT		PPA1	UAP1
TMEM131L		ID2	MRPL32
TMEM98		TICAM1	ADO
TMIGD2		PRDX1	MRPL3
TNFAIP8L2		PSMC4	TNFRSF1B
TNFRSF13C		GALNT6	IARS
TNFRSF14		SLC2A3	CCT3
TNFRSF18		TIMM17A	EIF4A3
TNFRSF1B		TNFAIP8	PELP1
TNFRSF21		TUBE1	SLC3A2
TNFRSF4		SATB1	TRMT10C
TNFSF11		GDAP1	HEATR1
TNFSF13B		NPM3	SRFBP1
TNFSF14		PSMD12	PA2G4
TNFSF18		CHCHD2	PDHA1
TNFSF4		HMGB3	DDX49
TNFSF8		UBE2S	GPD2
TNFSF9		SEC24A	IL13
TOX		TMEM208	CCL19
TP53		LDHAL7	ACR
TRAF6		LOC100127952	LRFN5
TREML2		NEDD4	SLC24A3
TREX1		STARD4	FCRLA
TSC1		DNAJB9	IGFN1
TWSG1		EIF2B3	ARNT2
VAV1		AK2	IL17F
VCAM1		DCTPP1	IL17A
VNN1		HAX1	IFNG
VSIG4		GNPNAT1	IL21
VSIR		SCML2	XIRP1
VTCN1		WIPI1	GZMB
WAS		ARSB	TNFRSF9
WDFY4		LOC100287554	CPXM1
WNT1		EIF4A1	KCNK15
WNT4		RBM8A	CCL3
XBP1		XPO5	IL2
XCL1		TXNDC17	IL3
YES1		LOC100132715	CCL3L3
ZAP70		SLC4A10	RAI2
ZBTB1		TXNRD1	ECEL1
ZBTB16		ACOT7	NR4A3
ZBTB7B		CBWD3	SOCS2
ZC3H12A		PGAM4	AREG
ZC3H8		PFKFB3	EGR2
ZFP36L1		ARID3A	NR4A1
ZFP36L2		LASS6	MIR155HG
ZFPM1		SNRPB2	IL2RA
ZMIZ1		P2RY14	TNFRSF8
ZNF683		IL15RA	SPRY1
ZP3		SCFD2	ILDR2
ZP4		LOC729200	NR4A2
		TUBB2A	CCL4
		SDC4	SLC6A9
		SNX10	IRF8
		BTG3	SERPINE2
		THOC6	MFSD2A
		BZW2	HMX3
		CLIC1	HOXB9
		CCT2	C2CD4A
		RND1	CCL20
		HYOU1	CD200
		SARS	LOC100128420
		AGK	TWIST1
		GNG2	CRTAM
		ELL2	IL22
		FKBP4	BATF3
		BAK1	ZBED2
		PIGW	XCL2
		EPT1	TRIM36
		YWHAE	STEAP1
		ARPC5L	NIPAL4
		ZFHX2	NUDT11
		POP1	ULBP1
		GFPT1	CHAC1
		CCT5	CSF2
		TRIB3	EDARADD
		PSMD1	HOXB5
		BAK1P1	EFR3B
		PSMB5	IRF4
		RAB7L1	PYCR1
		TCP1P1	LINGO4
		PSMB2	C2CD4B
		LRRC59	RGS16
		TNFRSF12A	TNFAIP8
		ILF2	C17orf96
		TMSB10	DUSP5
		MRPL3P1	NAMPT
		DNAJA1	IL10
		CEBPB	SEMA7A
		CTPS	TNFSF9
		CBWD1	CD160
		LARP4	EGR3
		PAK1IP1	BCL2A1
		RSL24D1P1	BRE-AS1
		ANXA2	TNF
		NDUFAF2	TLCD1
		FOXP4	MYC
		TOMM40	IQCG
		GTF3C6	MAMLD1
		UBE2SP1	FOSL1
		PSMC3	LINC00515
		UBE2MP1	C19orf26
		NFKB1	GZMH
		LRP8	MTHFD2
		TMEM64	GRASP
		ANXA2P2	SAT1
		SUB1	TRAF4
		MAK16	IL26
		BZW1	LIF
		ITK	GNG4
		LONP1	NME1
		PLAUR	OSM
		LOC643689	MAP3K8
		UBE2N	VDR
		RRBP1	NFKBID
		SRD5A3	ABCA1
		BOP1	GADD45G
		IKBIP	PHLDB1
		POMP	FAM40B
		SRP54	ICOS
		SEH1L	KCNK5
		ADSL	TNIP3
		CRELD2	SLC7A1
		CISD1	IL21R
		SRM	HK2
		USP12	RRP12
		ANAPC10	REL
		ADPRH	SLC29A1
		HSF5	SNHG15
		ANAPC10P1	SLC1A5
		SNRPG	CCR4
		EIF1	DDX21
		CCDC6	HOXB6
		LOC100129009	RNF152
		INF2	GADD45A
		GBP5	NDFIP2
		BOLA2B	IL1RN
		SEC13	CD69
		NOP10	NOP16
		CYP51P2	GEM
		NUDCP2	ADAM19
		PFDN4	CTLA4
		PMVK	RRAD
		PARVB	TSLP
		TAF1B	RDH10
		XRCC4	WARS
		PDIA6	RBBP8
		DPY19L1	CD40LG
		UTP11L	SIPA1L2
		JMJD4	SLC27A2
		FKBP14	LOC646329
		WARS2	BATF
		POU2F2	ACSL6
		SBNO2	SOCS3
		MRPL13	METTL1
		SLC39A14	DUSP4
		NME2P1	MTHFD1L
		CKS2	CD274
		MYO1G	BHLHE40
		CCND3	PMAIP1
		GRPEL1	MAT2A
		NDUFAB1	TRIB1
		PDK1	FES
		TSEN15	STX11
		PTS	PDCD1
		SLC31A1	SAMD4A
		ELOVL6	CD83
		BZW1L1	PNO1
		IFRD2	RPS14
		DOCK10	TMEM88
		PSMD3	SPRY2
		EIF1AXP1	TFRC
		SNRPG.1	BACH2
		ATP2A2	PAICS
		CCND2	SYTL3
		NARS	SOD2
		IDI1	SLC7A5
		C1QBP	BZW2
		ANKRD32	METRNL
		LOC644563	IL12RB2
		RANBP1	SNX9
		ST8SIA4	HIVEP3
		CDK7PS	CD226
		LOC653698	SLC16A1
		CDK4	B3GNT5
		EIF3CL	PER2
		DNAJB11	LAMP3
		PSMB6	JARID2
		CD226	RORC
		ATP6V1C2	CTH
		RANP1	PRDM1
		MRPL1	LINC00152
		MRPS36	FOSL2
		LOC653503	PSAT1
		CLPB	ZEB2
		TMED9	CSRNP1
		CALR	KDM6B
		ACO2	BYSL
		RAN	ATF3
		ZNRF1	BIRC3
		CYP51A1	ATHL1
		PSMC2	NEDD9
		TRAF3IP2	URB2
		MYBL1	SPHK1
		IL6ST	KLF5
		MTX1P1	WDR12
		PPIL1	GPATCH4
		DAB2IP	ANKRD37
		CPEB4	DUSP6
		ETV3	SNAI1
		DNAJC3	PLAGL2
		RAPH1	NFKB1
		RRAS2	IL6ST
		RIOK1	VEGFA
		TAP1	KSR1
		HNRNPAB	CCDC86
		DNAJC25-GNG10	KLRC1
		LYRM4	GPT2
		TRMT6	ASNS
		RAP1B	IL23A
		LGALS3	FRMD4B
		THOC4	MRTO4
		ACVR1B	LAG3
		ARRB2	HAPLN3
		GTPBP4	PUS7
		STAT4	PXDC1
		LOC100130289	LTA
		LOC645652	NABP1
		PP1P	ID2
		AKR1A1	PAK1IP1
		ETF1	CD3EAP
		SPTY2D1	HAVCR2
		ESF1	ZNF165
		DPH2	PDGFA
		OSTC	DYRK3
		SLC25A32	STAT5A
		VAV1	RPF2
		UFM1	C10orf2
		CTSH	FOSB
		NUDT15	SLC25A33
		HSP90AA1	LRRC8B
		SF3B5	ZNF410
		SAP30	KBTBD8
		RBKS	FABP5
		PUS7	RASD1
		SPPL2A	GARS
		UPP1	SEMA4A
		PSMD8	AMN
		GTF2A2	B4GALT2
		INO80C	NFKBIZ
		H3F3B	PMM2
		EPRS	RRP15
		LYPLA1	SESN2
		CCT7	GPR18
		LMNB1	SHMT2
		PSMD2P1	FCRL3
		PHB	PLEKHG1
		ARCN1	PIM3
		PSMB3	PISD
		GPATCH4	TRMT61A
		OTUD6B	NOLC1
		SEMA4A	CD38
		RNF145	ZNF593
		SRFBP1	TNFRSF4
		PSMC6P1	NTRK1
		SLC25A22	SERPINB9
		ATP6V0B	SGPP2
		GOLT1B	TGIF1
		LOC643276	IER3
		RDX	PLEK
		NDUFAF1	OSBPL3
		HPRT1	TARS
		LOC644584	TIMM8A
			FEZ1
			MAK16
			EPT1
			GNA15
			PGAP1
			NLRP6
			BTG3
			TNFRSF13C
			TCTEX1D4
			TP53INP2
			AIM1
			EHD4
			BEND3
			PPRC1
			CMAHP
			SNORA41
			PRNP
			HSP90AB1
			FAM184A
			LOC388796
			PRF1
			TBX21
			IFRD2
			RPP40
			LRRC59
			NLN
			ARID5B
			WDR43
			SERTAD1
			SLA
			CDKN3
			GPR183
			PLAGL1
			RIOK1
			CIRH1A
			KLRD1
			MCTP2
			RRP9
			POFUT1
			CYCS
			RAN
			TAGAP
			SLC3A2
			BTG2
			CSF1
			ITK
			CKS2
			IARS
			PLSCR1
			KLF16
			SLAMF7
			SMOX
			CCRN4L
			DCUN1D5
			SPAG5
			FASLG
			PIK3AP1
			PTPN1
			MCOLN2
			TOMM40
			IL4R
			ARID5A
			DUSP2
			GIPR
			HSPD1
			NCS1
			WARS2
			SNRPD1
			TIMM9
			LAYN
			SRPRB
			ARHGEF2
			STAP1
			ATP1B3
			RASGEF1B
			RGCC
			NPM3
			UCK2
			SLAMF1
			KIAA0020
			DDIT4
			RRS1
			PUS1
			NDUFAF4
			EIF4A1
			CENPN
			PLK3
			NUDT15
			KIF3B
			SLC39A14
			URB1
			TAF4B
			ATAD3A
			CHSY1
			GPR171
			SPAG1
			ODC1
			C1QBP
			MARS
			RPL22L1
			GTPBP4
			GNL3
			SLC2A3
			EBNA1BP2
			FAM207A
			BCL2L1
			HNRNPAB
			CTPS1
			PIGV
			FOXP4
			STARD4
			PDIA5
			GNL2
			IL15RA
			TSR1
			DPH2
			HOMER1
			TNFRSF18
			GRPEL1
			KLHL15
			CPD
			TOP1
			FOXN3-AS1
			TMEM30B
			MALT1
			PNPT1
			LOC652276
			HSPA13
			SIAH2
			PDF
			MMD
			WDR74
			TIMM10
			SRM
			HIF1A
			NLE1
			AMD1
			LOC145474
			POLR1C
			CDK6
			LOC439949
			DOT1L
			RCN1
			RBKS
			ABCE1
			NANS
			PPAT
			MKI67IP
			AIMP2
			AK2
			YRDC
			DNAJB9
			DDX10
			ISG20
			C12orf44
			DCAF4
			NOP58
			ECE1
			PPA1
			ZDHHC9
			SFPQ
			CAMKK2
			TNFRSF1B
			MRPS17
			DESI1
			CTNNA1
			ETF1
			TDG
			NOL6
			DHX33
			FURIN
			ARL5B
			JUNB
			TUBE1
			ACSL4
			POLR1B
			ZNF749
			PELI1
			SNHG8
			ARF4
			NIP7
			BRIX1
			EIF5B
			KLF9
			ZDBF2
			CLEC2D
			RAB8B
			ATF4
			FGFR1OP2
			KPNA2
			LARP4
			FUNDC2
			IKBIP
			TMEM64
			TMEM2
			SLC5A6
			RHOG
			SNHG16
			DCAF13
			MRPL32
			SLC43A3
			SMN2
			ADO
			NOP2
			CCND2
			NFKBIA
			STAU1
			IGF2R
			NFE2L2
			GRWD1
			GPSM1
			IDH3A
			TRMT6
			HYPK
			TFB2M
			SDCBP
			WDR36
			SRSF7
			TUBA1C
			SLC41A1
			PES1
			EIF4A3
			WDR3
			HSPA9
			PCK2
			TMEM70
			CCT5
			NCL
			CMSS1
			PSMA2
			TAF13
			CCT2
			NOP56
			FNDC3B
			AP3M2
			SRRT
			DUS3L
			IL2RB
			EIF2C2
			EEF1E1
			ZNF295
			SMN1
			SNORA75
			JUND
			QTRTD1
			ZSWIM6
			UTP15
			PFDN2
			EIF3J
			OTUD4
			CBLB
			SLIRP
			IKZF2
			SLC25A19
			SACS
			SMYD5
			MRPL3
			ZBTB10
			H3F3B
			EIF4G1
			TRMT1
			PDHA1
			YES1
			GRAMD1B
			EIF2S1
			HELZ2
			MTFP1
			POLR3C
			TIMM23
			EIF3B
			RASSF5
			MAF
			RSL24D1
			GABPB1
			CMC2
			SLMO2
			VMP1
			NUP188
			SEC61A1
			SIPA1L1
			AKAP13
			GPD2
			STAT3
			NARS
			TMED5
			ZC3H8
			NCBP2
			SERBP1
			MGC72080
			IL4I1
			UAP1
			SRSF6
			NOP10
			LARP1
			POLD2
			SLC7A5P2
			RHEB
			C21orf91
			XBP1
			UTP6
			PPP1R15B
			GBP2
			SRFBP1
			CCDC9
			TESPA1
			RAB27A
			ZNFX1
			SFXN4
			PARK7

### Sheet: B Cell Signatures
B cell surface signature (S2)	GC DZ	GC LZ	ISG	Memory B cell surface signature (S9)	Naive B cell surface signature (S8)	NR4A+ activated	Plasma cell surface signature (S3)	Tonsil Bm1+2 (CD27-)	Tonsil Bm5
Li et al, 2014	Victora et al, 2012	Victora et al, 2012	Chiche et al, 2014	Li et al, 2014	Li et al, 2014	Meednu et al, 2022	Li et al, 2014	Meednu et al, 2022	Meednu et al, 2022
SSPN	CCNB1	TRAF4	BATF2	SSPN	HRH4	CD83	KCNH1	FAM129C	TNFRSF1B
HRH4	CCNB2	SRM	IFI44L	TACR3	TMEM56	NR4A2	KCNG2	COL19A1	CD82
MOGAT2	AURKA	IFI30	XAF1	CSMD1	HLA-DMA	CD69	DRD4	SH3BP2	IRF5
TACR3	CENPE	TNFAIP3	OASL	NLGN1	NRXN3	FOSB	SLC16A14	FOXP1	ITGB7
TMEM156	CENPA	BCL2A1	IFI44	CXADR	BTC	BTG1	CCR10	CD72	ARID5A
HLA-DMA	CCNA2	CD83	OAS2	FCGR2B	LGR4	JUNB	TEK	MYO7B	ITGB1
PTH2R	BUB1	CCL22	TRIM6	NPY1R	UGT2A3	DUSP1	CLPTM1L	DUSP6	AHNAK
NRXN3	CEP55	SNX9	HES4	TRHDE	EDNRB	SLC2A3	PPAP2C	AFF3	PLEKHO2
TMEM47	NUF2	JAK3	OTOF	ADAM2	CD37	EIF1	TMEM37	PHACTR1	AKAP11
LHCGR	CENPF	RAB3GAP2	IFI44L	ITM2C	CD200	FOS	SLC44A1	ABCB4	RAB31
BTC	HMMR	RSL1D1	DDX60	OR11A1	GPR6	PPP1R15A	KCNN3	SLA	IVD
UGT2A3	DEPDC1	EBI3	IFITM3	GJC1	CCR6	KLF6	SDC1	CEMIP2	NLRC5
CSMD1	PRC1	MALAT1	IFIT3	TAS2R10	C4orf34	RPS26	GP1BB	NFATC3	CAPG
NLGN1	MND1	PPAN	CXCL10	NLGN4Y	GRM5	YPEL5	SCARB2	SMAD3	FLNA
CELSR1	GTSE1	DDX21	SERPING1	SCN1A	SLC24A1	NR4A1	SLC5A4	CRTC3	VAV2
CXADR	ARL6IP1	NFKBIA	SPATS2L	TNFRSF13B	HVCN1	RPL34	CHRM1	RPS6KA3	PLXNC1
HLA-DPA1	ASPM	EGR3	RSAD2	FREM2	ITGB6	CXCR4	CAV1	ARL4C	ATP2B1
EDNRB	TAPT1	LPCAT1	LY6E	NKAIN4	IMPG2	REL	TRAM2	HECTD4	MYO1F
FCGR2B	PSRC1	SEMA7A	OAS1	NOX4	KCNE4	ZNF331	GPR25	MTHFR	TNFRSF13B
CD37	TOP2A	BATF	IFIT1	SORCS3	SLC26A3	PNRC1	HM13	KDM4C	CDC42EP3
FLRT2	CDC20	TET3	IFIT3	PTPRR	CNR1	MZB1	AMIGO3	RASA2	IVNS1ABP
NPY1R	CDKN3	MAN2B1	OAS3	ASTN1	SLC38A11	FTH1	ICAM2	SLC38A1	PIK3R5
CD200	FOXM1	CD44	OAS1	CADM2	MUC15	RPS29	KRTCAP2	BTLA	SEMA4D
PLD4	TCF3	RSAD1	OASL	PCDHA3	GPR116	TSC22D3	TXNDC15	ARNT	SLC4A7
CD79B	NEIL3	HSP90AB1	CMPK2	CLDN17	TRHR	LY9		FOXO1	SEMA7A
CD79A	ANLN	EGR2	HERC5	EPHA3	P2RY14			CD83	CBFA2T3
SLC6A16	NCAPH	MIR155HG	OAS1	GLP2R	CXCR4			APPL1	ACSL1
SLC6A15	MXD3	ZNF593	MX1	GYPA	PCDH20			APOBEC3F	OAS3
OR2J2	SGOL2	TAP1	HERC6	CHL1	CDH5			LARGE2	ZBTB20
TRHDE	NCAPG	HSPA5	IFITM1	GRAMD1C	HHLA2			VAV3	FAM49A
CD22	NEK2	KDM6B	TRIM5	ABCA8	HTR1E			ARID1A	MS4A7
ABCB4	RACGAP1	KMO	EIF2AK2	NCAM2	IL13RA2			ITGA4	KYNU
CD24	TPD52	MRTO4	AIM2	LINGO1	HLA-DOA			MFN1	DOCK10
ADAM7	TERF2	PARP14	MT1A	TNFRSF17	KCNMB3			CR2	MFSD10
GPR6	NUSAP1	DUSP2	MOV10	CCR9	FCRL3			UTRN	ULK3
CCR6	H2AFV	MIOS	CCL8	CD52	KCNJ16			TREML2	SCPEP1
LPPR4	FAM83D	AKR1A1	HELZ2	JAM3	TAS2R7			NT5C3A	PIKFYVE
ITM2C	CDK1	NME1	ZBP1		GABBR1			USF3	NBEAL2
OR11A1	UBE2S	PUS7	WARS		GABRE			PIK3CA	ZDHHC14
GJC1	BIRC5	SLC35F2	LAP3		CLCA4			SNX29	MAP4
P2RX5	UBE2C	RRP15	TNFSF10		PCDHB16			PIK3C2B	EHD3
PCDH9	CDCA3	PRDM1	GBP1		PCDHB14			SAV1	CCDC50
GRM5	CKAP5	SGPP2	STAT1		FAM26F			TRIM44	FAM102A
CD19	CDCA8	BIRC3	FBXO6		OR1G1			CD1D	PPM1M
SLC17A6	HJURP	MDFIC	PARP10		TSPAN13			SIDT1	MYO1G
NLGN4Y	SMC4	CALR	OAS2		JAM2			CAMK1D	HCP5
SLC24A1	TMEM48	DIMT1L	TRIM22		CD72			ARL11	ADAM8
SCN1A	C15orf23	PRMT1	PARP10		BTLA			PDLIM1	LRRK2
TMEM100	TPX2	METTL1	GBP3		PCDHB4			PTGER4	SIGLEC10
LRRTM4	EZR	PDIA6	ZNF684		CHRNB4			BCL11A	ST3GAL5
PCDH10	DLGAP5	MFSD1	CARD17		CNTNAP3			CD84	TCIRG1
GPR98	HMGB3	SLC17A9	GALM		PPAPDC1B			NSD3	ACP5
ITGB6	SMARCA4	MYC	DHX58		GHSR			SLC12A6	ADGRE5
PPP1R3A	PLK4	POLR1C	CEACAM1		SELE			KDM7A	SP140
FREM2	GPSM2	CLN5	UBE2L6					PHF11	RASSF1
PDZK1IP1	ECT2	TRMT1	CEACAM1					S1PR1	ABTB1
NT5E	STMN1	NEDD9	APOL6					FCRL1	BTN3A1
PDPN	KIF14	VASP	SOCS1					PTPN22	MIIP
GPR85	LOC100128191	DHX33	DDX58					SNX2	ARHGAP25
GPR87	TUBB2C	MYO1C	UBE2L6					FCER2	SLC12A9
IMPG2	PBK	SNX11	TNFAIP6					HMBOX1	PTPN1
CD180	TMSB15A	PLAGL1	IDO1					MYLIP	TARBP1
ADAM28	AURKB	ABCA6	GBP6					C1orf162	CMTM6
KCNE4	MDM2	GAS5	STAT2					TAPT1	EMP3
SLC44A5	PSIP1	RPF2	TIMM10					TTC9	RUNX3
USH2A	AICDA	HIVEP3	STAT1					RNF41	TNIP2
MS4A1	MELK	TTC3	PARP12					HVCN1	RHBDF2
LY9	NUCKS1	SLAMF1	PARP9					JAK3	TAP1
ROBO2	CLIC4	NFKBIE	GBP1					CHSY1	TLE4
NOX4	KIF22	FEZ1	GBP4					RBL2	ZBTB7A
SLC26A7	BACH2	GNL3	IFIH1					SP140L	PREX1
CNR1	KANK2	HLA-DQA1	IRF7					STIM1	PSMB9
SGCE	RPS27L	SYNGR2	PARP14					CHMP7	SEMA4B
PTPRR	POLH	PTPN6	IFIT2					APOBEC3C
SEMA4B	KIF2C	GALNT6	IFI35					PIK3IP1
OR12D3	LOC283454	BATF3	STAT1					PARP9
SLITRK6	DPY19L2P2	PAK1IP1	IFIT5					DGKD
GPR116	MLL	FCRL5	ZNFX1					PPM1K
OR2W1	NDC80	WDR4	PHF11					TSPAN13
IL5RA	MME	LY75	ACTA2					SFSWAP
HLA-DOB	CDK13	MTHFD1L	SP140					AC119396.1
SLC30A10	TMPO	NFKB1	ABCA1					DMXL1
HLA-DRA	HN1	DUSP4	TCN2					ZNF101
CXCR5	SPAG5	NFKB2	ZC3HAV1					WDFY2
PCDH20	CXCR4	MAN2A2	HSH2D					SRSF8
TAS2R13	TTK	CAMTA1	GBP2					MYADM
GHR	PAPSS1	RRS1	TRIM5					PRKCE
CDH5	CKS1B	MACC1	RHBDF2					NCKAP1L
TPTE	CCRL1	KYNU	TMEM140					ABHD17B
ASTN1	CDT1	IPO4	ADAR					RUNDC1
TRPC1	FLJ40330	IQSEC1	BTN3A1					ADAM19
TRPC7	HAUS8	MPEG1	LGALS9					MAP3K8
C11orf87	FBXO43	LMO2	NBN					ZNF331
HHLA2	TYMS	TM2D3	TYMP					APEX1
CADM2	PTTG1	NEIL2	SRBD1					KBTBD2
SLC5A7	CKAP2	NOP16	NCOA7					NIPBL
LPHN3	CASC5	CIITA	UNC93B1					ARHGEF18
LPHN2	C4orf3	SAMSN1	SP100					IFITM2
FCRL1	LOC81691	HOPX	DHRS9					OSGEP
FCRL2	CCNF	SLC2A3	TRANK1					LINC00926
CHRM2	ESPL1	RHOBTB3	TRIM5
HTR1E	TROAP	HLA-F	NT5C3A
GPR37	PGBD5	LOC285628	ASPRV1
IL28RA	TUBB3	CXCR7	IRF9
F2RL3	BRD8	AMIGO2	REC8
IL13RA2	ATP6V1G3	MKNK2	RNF213
OR1E1	SPA17	RNASET2	ISG20
HLA-DOA	KIF11	NRIP1	DYNLT1
PCDHA3	C7orf10	LRRC32	TRIM56
KCNMB3	PEG10	EGR1	SP140
FCRL3	CDC25B	GLDC	TRIM38
FCRL5	ATAD2	ICAM3	PSMB9
TMEFF2	CDCA2	HLA-DQB1	CPT1B
EPHA3	TACC3	DUSP22	BST2
TLR10	CDC25C	HLA-DQB1	NMI
PTPRK	KIF23	CD58	RBCK1
GYPA	OAS1	IER2	TRAFD1
GYPE	GCET2	C20orf151	TRIM21
CHL1	KIF4A	QTRT1	CARD16
GABBR1	KIF18B	LOC100288438	CHMP5
MC3R	RABGAP1	ICAM1	TAP2
DCC	KIF20A	MYBBP1A	SP110
PLP1	WASF3	ADAT2	GADD45B
CLCA4	GAS2L3	ZC3H12A	TAP1
PCDHB10	CD27	DUSP10
PCDHB16	MKI67	PTPLB
PCDHB15	SNTA1	SLC7A6
PCDHB14	DCK	HLA-DPB2
FAIM3	FOXO1	SPARCL1
ABCA8	CCDC99	TMC8
FAM26F	BCR	SLC39A14
TSPAN13	CCDC110	ATIC
HEPACAM2	PEX5	NT5C3
EGF	MFHAS1	SMAGP
POPDC3	BUB1B	PADI2
SLC12A1	PIF1	BTN2A2
CLDN8	TK1	LRRK2
NCAM2	DNMT3B	PLEK
JAM2	FANCI	BCAR3
SCN3A	C9orf100	CYTH1
CD72	LSM10	NCRNA00158
GABRA5	CDK19	LOC100289053
BTLA	LOC100287598	NIPA2
TAAR2	PPP2R5C	MAP3K8
KCND2	TRIM59	DDX31
BAI3	FBLN5	C6orf115
AVPR1A	DEPDC1B	DHRS9
GP5	DNASE1	TTC27
HLA-DPB1	OIP5	NOC3L
TM4SF20	SKA2	PDCD4
NMBR	CARHSP1	PFAS
PCDHB8	SPIN4	PASK
PCDHB4	STK40	TRIB1
TMEM133	ATP8B3	IL7
CR2	APOLD1	STAT6
AGTR1	ARHGAP19	JAM2
CCR9	NCAPD2	TMEM161A
CHRNB4	SSBP2	AKAP5
GABRB1	PXMP2	PARP15
CNTNAP3	SLCO3A1	MVP
CSPG4	SEC14L1	TLCD1
SYT2	RRM2B	ATP6V1C2
SLC13A1	S100Z	HLA-G
LRRC19	H2AFX	IL27RA
CD52	PLDN	IER5
LRP1B	C13orf15	PDGFA
JAM3	C4orf32	LOC100130744
HEPH	FAM72A	ITGB2
SELE	RBM9	RCN1
	SLC30A4	HTR3A
	RAPGEF2	GADD45G
	STK38	CREM
	POU4F1	ESR1
	CCND3	CD40
	ISG20	SUB1
	PRDM15	GPR183
	TCL6	GNG8
	WDR66	C1orf61
	SUSD3	IL4I1
	SMAD1	POU6F1
	PRKAR2B	PPRC1
	POU2AF1	SYNGR3
	CDKN2C	CCL3
	PTP4A2	GMDS
	SLC2A5	SSTR2
	SYBU	C1orf115
	UBR5	FMNL2
	RAD17	SLC19A1
	H1FX	BTN3A3
	SGPP1	HLA-DOA
	TJP2	CYTH4
	KIFC1	C1orf186
	CEP70	CCL4
	DEPDC6	HDAC9
	CDKN2D	IRF4
	PTTG3P	RAI1
	RNFT2	NR4A1
	SAC3D1	GBP1
	C13orf18	TBL1X
	ST14	PHACTR1
	ABCA1	RGL3
	HES6	C1orf228
	CYTH3	ADAM8
	SGCE	LOC90784
	IFT122	OBFC2A
	YPEL1	BMI1
	KIAA1211	HES1
	RNF19B	ICAM2
	OSBPL10	HSP90B1
	PRR15	MAPKAPK3
	APBB2	FLJ31958
	APOBEC3B	CD72
	TMX4	CCDC151
	HRK	SIGLEC5
	WNK2
	SCRN1
	ZNF385B
	ALDH7A1
	FAM107B
	RNF144B
	DSTN
	HIST1H2AG
	CHD7
	ALOX5
	TP53INP1
	LPP
	UBE2J1
