## Supplementary material for "Clonal associations of lymphocyte subsets and functional states revealed by single cell antigen receptor profiling of T and B cells in rheumatoid arthritis synovium": Table S4

Antibody	Fluor/barcode	Dilution	1x (ul)
CD19	APC-Cy7		5
CD3	PE-Cy5		20
CD14	AF700		10
CD45	BV786		5
CD38	PerCP-Cy5.5		2.5
CD24	PE-AF610		2.5
CD20	TotalSeq-C*	1:1 (1ug)	2
CD4	TotalSeq-C*	1:5 (200ng)	0.4
CD8a	TotalSeq-C*	1:5 (200ng)	0.4
CD27	TotalSeq-C*	1:2 (0.5ug)	1
IgD	TotalSeq-C*	1:1 (1ug)	2
CD11c	TotalSeq-C*	1:2 (0.5ug)	1
	mouse serum		5
	Rat serum		5
	FACS solution		40.2
